# DeepDRIM: a deep neural network to reconstruct cell-type-specific gene regulatory network using single-cell RNA-Seq Data

**DOI:** 10.1101/2021.02.03.429484

**Authors:** Jiaxing Chen, Chinwang Cheong, Liang Lan, Xin Zhou, Jiming Liu, Aiping Lyu, William K Cheung, Lu Zhang

## Abstract

Single-cell RNA sequencing is used to capture cell-specific gene expression, thus allowing reconstruction of gene regulatory networks. The existing algorithms struggle to deal with dropouts and cellular heterogeneity, and commonly require pseudotime-ordered cells. Here, we describe DeepDRIM a supervised deep neural network that represents gene pair joint expression as images and considers the neighborhood context to eliminate the transitive interactions. DeepDRIM yields significantly better performance than the other nine algorithms used on the eight cell lines tested, and can be used to successfully discriminate key functional modules between patients with mild and severe symptoms of coronavirus disease 2019 (COVID-19).
