## Additional_file2 for "DeepDRIM: a deep neural network to reconstruct cell-type-specific gene regulatory network using single-cell RNA-Seq Data"

	TF	AUROC	AUPRC	dataset_label	method_label
1	bcl6	0.888251366120219	0.886545459099826	boneMarrow	DeepDRIM
2	foxo3	0.716796875	0.608844363430599	boneMarrow	DeepDRIM
3	junb	0.732348657909249	0.726497154504196	boneMarrow	DeepDRIM
4	mafb	0.794635322098945	0.783801198931374	boneMarrow	DeepDRIM
5	ncor1	0.812980257312797	0.808138054510026	boneMarrow	DeepDRIM
6	ncor2	0.757393982164625	0.744842379358113	boneMarrow	DeepDRIM
7	nr3c1	0.814223106999126	0.788161357762166	boneMarrow	DeepDRIM
8	rela	0.792516568980283	0.790521469479073	boneMarrow	DeepDRIM
9	smad3	0.77030150869949	0.757350742791677	boneMarrow	DeepDRIM
10	srf	0.764068243943821	0.732179908016639	boneMarrow	DeepDRIM
11	stat1	0.786154675536268	0.784655645867665	boneMarrow	DeepDRIM
12	stat2	0.743526048813851	0.709975462335176	boneMarrow	DeepDRIM
13	stat6	0.789151387761381	0.774672941995772	boneMarrow	DeepDRIM
14	bcl6	0.674043715846995	0.712367964063795	boneMarrow	CNNC
15	foxo3	0.7236328125	0.632396048902736	boneMarrow	CNNC
16	junb	0.699589901125111	0.691203802480225	boneMarrow	CNNC
17	mafb	0.730815182405539	0.724148680311924	boneMarrow	CNNC
18	ncor1	0.669271840051001	0.610552934111704	boneMarrow	CNNC
19	ncor2	0.637630717905947	0.621168719103721	boneMarrow	CNNC
20	nr3c1	0.730441616659267	0.700367509346113	boneMarrow	CNNC
21	rela	0.740223551382884	0.729030107877768	boneMarrow	CNNC
22	smad3	0.696415222460176	0.669167413043181	boneMarrow	CNNC
23	srf	0.745027806579319	0.724080399911291	boneMarrow	CNNC
24	stat1	0.744973988130211	0.740969192119925	boneMarrow	CNNC
25	stat2	0.728354034135499	0.705652150130035	boneMarrow	CNNC
26	stat6	0.696348529710636	0.66800058047825	boneMarrow	CNNC
27	bcl6	0.612794612794613	0.600899611863037	boneMarrow	GENIE3
28	foxo3	0.5234375	0.576227510333113	boneMarrow	GENIE3
29	junb	0.586059011676524	0.632700703879019	boneMarrow	GENIE3
30	mafb	0.598196678142468	0.637788409392272	boneMarrow	GENIE3
31	ncor1	0.516579482799111	0.549072649671304	boneMarrow	GENIE3
32	ncor2	0.583652618135377	0.610671802915212	boneMarrow	GENIE3
33	nr3c1	0.571594684385382	0.594892635324133	boneMarrow	GENIE3
34	rela	0.583796036062077	0.640931628517026	boneMarrow	GENIE3
35	smad3	0.477008920849087	0.543750789448577	boneMarrow	GENIE3
36	srf	0.524307486928468	0.524072383925085	boneMarrow	GENIE3
37	stat1	0.616123136171644	0.705747312633199	boneMarrow	GENIE3
38	stat2	0.720383195433599	0.771982771708086	boneMarrow	GENIE3
39	stat6	0.605429619324115	0.618840788172771	boneMarrow	GENIE3
40	bcl6	0.66379781420765	0.729010947765593	boneMarrow	MI
41	foxo3	0.8505859375	0.83600221377814	boneMarrow	MI
42	junb	0.67688238678559	0.671766682276481	boneMarrow	MI
43	mafb	0.695062135023501	0.709388242611817	boneMarrow	MI
44	ncor1	0.652932918268937	0.6106645072306	boneMarrow	MI
45	ncor2	0.594993691323967	0.570166182418398	boneMarrow	MI
46	nr3c1	0.69618177391404	0.653127214928271	boneMarrow	MI
47	rela	0.743844095764205	0.739395601959268	boneMarrow	MI
48	smad3	0.613571016940009	0.588156439379889	boneMarrow	MI
49	srf	0.658591761711754	0.641265335585056	boneMarrow	MI
50	stat1	0.770001575120964	0.777378646259241	boneMarrow	MI
51	stat2	0.748352192765168	0.767872191006604	boneMarrow	MI
52	stat6	0.684339023834306	0.666381233833624	boneMarrow	MI
53	bcl6	0.715573770491803	0.756063765226555	boneMarrow	PCC
54	foxo3	0.6669921875	0.699527471896783	boneMarrow	PCC
55	junb	0.611577598883036	0.627908965099548	boneMarrow	PCC
56	mafb	0.590333716230386	0.644421793590793	boneMarrow	PCC
57	ncor1	0.640333475757391	0.605494526400641	boneMarrow	PCC
58	ncor2	0.596800752764056	0.619901584053333	boneMarrow	PCC
59	nr3c1	0.627669249387738	0.632679580908532	boneMarrow	PCC
60	rela	0.678985708316693	0.72264488919904	boneMarrow	PCC
61	smad3	0.48080058090796	0.535673286735462	boneMarrow	PCC
62	srf	0.565557545480252	0.600627717544019	boneMarrow	PCC
63	stat1	0.568248170711789	0.675715882259469	boneMarrow	PCC
64	stat2	0.74513417890228	0.780939057047499	boneMarrow	PCC
65	stat6	0.665879843747017	0.663062978623526	boneMarrow	PCC
66	ascl2	0.47650559146404	0.601935145560323	mesc	GENIE3
67	ctcf	0.53781478899524	0.668576758694225	mesc	GENIE3
68	ctcfl	0.421837421837422	0.545596493255931	mesc	GENIE3
69	cxxc1	0.560149869034557	0.660154215314711	mesc	GENIE3
71	e4f1	0.389233954451346	0.525899431937734	mesc	GENIE3
72	esrrb	0.492230629379291	0.593360171726631	mesc	GENIE3
73	etv2	0.484848484848485	0.641555092504749	mesc	GENIE3
74	foxd3	0.480630182421227	0.567717280820564	mesc	GENIE3
75	jarid2	0.398222417984904	0.509279171347789	mesc	GENIE3
76	kat5	0.528447172841859	0.631164878535144	mesc	GENIE3
77	kdm5a	0.536231884057971	0.621704992267074	mesc	GENIE3
78	klf4	0.604411256906077	0.677400126906227	mesc	GENIE3
79	max	0.539484809199031	0.609069774688059	mesc	GENIE3
80	nanog	0.474565708444561	0.744586135418875	mesc	GENIE3
81	nr5a2	0.509189189189189	0.643478060387723	mesc	GENIE3
82	pou3f2	0.435049019607843	0.545162978930259	mesc	GENIE3
83	pou5f1	0.566467543080217	0.662854881495111	mesc	GENIE3
84	rest	0.49005424954792	0.544542273234816	mesc	GENIE3
85	sall4	0.604533108935547	0.659968069883953	mesc	GENIE3
86	stat3	0.496894409937888	0.6658151797282	mesc	GENIE3
87	tbp	0.488009455803337	0.59897032695239	mesc	GENIE3
88	tbx3	0.490252305529996	0.595461762543372	mesc	GENIE3
89	tfe3	0.535142818667425	0.606938652250966	mesc	GENIE3
90	utf1	0.51685618439548	0.729975200985381	mesc	GENIE3
91	yy1	0.617379457636618	0.765214906478087	mesc	GENIE3
92	zfx	0.513841092145036	0.621766081352436	mesc	GENIE3
93	zic2	0.468700574427515	0.571937896098352	mesc	GENIE3
94	zic3	0.37037037037037	0.603497120163787	mesc	GENIE3
95	ascl2	0.715623081645181	0.678796940795169	mesc	DeepDRIM
96	ctcf	0.742453241505336	0.73304502804686	mesc	DeepDRIM
97	ctcfl	0.758620689655172	0.73246330162879	mesc	DeepDRIM
98	cxxc1	0.788072936867055	0.753123590200578	mesc	DeepDRIM
100	e4f1	0.599795918367347	0.55014270478435	mesc	DeepDRIM
101	esrrb	0.715440155981331	0.670855712489753	mesc	DeepDRIM
102	etv2	0.706666666666667	0.693995939498699	mesc	DeepDRIM
103	foxd3	0.717647859062001	0.652078731582951	mesc	DeepDRIM
104	jarid2	0.6761129608381	0.623019305480466	mesc	DeepDRIM
105	kat5	0.804736371760501	0.759544240149897	mesc	DeepDRIM
106	kdm5a	0.865472719700125	0.837806570569725	mesc	DeepDRIM
107	klf4	0.737860785590278	0.677583869426799	mesc	DeepDRIM
108	kmt2b	0.91062064477006	0.931578988595633	mesc	DeepDRIM
109	max	0.752885375494071	0.708461249869032	mesc	DeepDRIM
110	nanog	0.860230004549143	0.873180853349395	mesc	DeepDRIM
111	nr5a2	0.822606814494321	0.820612809588055	mesc	DeepDRIM
114	pou3f2	0.678500986193294	0.599809343862296	mesc	DeepDRIM
115	pou5f1	0.761007867858838	0.716292944441728	mesc	DeepDRIM
116	prdm14	0.74656740126714	0.702867518265466	mesc	DeepDRIM
117	rbp2	0.774156601416077	0.699403487693797	mesc	DeepDRIM
118	rest	0.677322143810795	0.628582664575443	mesc	DeepDRIM
119	sall4	0.760141527428092	0.744753216933002	mesc	DeepDRIM
120	sim2	0.871527777777778	0.867457218993344	mesc	DeepDRIM
122	stat3	0.811875	0.777881400994047	mesc	DeepDRIM
123	tbp	0.736710698113732	0.680657043192219	mesc	DeepDRIM
124	tbx3	0.743537703059577	0.683402024006384	mesc	DeepDRIM
125	tet1	0.763182609359541	0.711621062002305	mesc	DeepDRIM
126	tfe3	0.670375926382016	0.622177566155879	mesc	DeepDRIM
127	utf1	0.82306555805744	0.834402990969419	mesc	DeepDRIM
128	yy1	0.815046555891978	0.803990199811878	mesc	DeepDRIM
129	zfp57	0.819035863654698	0.814861165758239	mesc	DeepDRIM
130	zfx	0.733703474765468	0.667738399503935	mesc	DeepDRIM
131	zic2	0.746293888750568	0.705468250570187	mesc	DeepDRIM
132	zic3	0.93	0.93781746031746	mesc	DeepDRIM
133	ascl2	0.721853898096992	0.689081665111328	mesc	CNNC
134	ctcf	0.657676494017825	0.661219254703028	mesc	CNNC
135	ctcfl	0.659928656361474	0.608245278359085	mesc	CNNC
136	cxxc1	0.779738849385908	0.759083455801674	mesc	CNNC
138	e4f1	0.733469387755102	0.651627128107291	mesc	CNNC
139	esrrb	0.658439572586588	0.623196749800642	mesc	CNNC
140	etv2	0.608888888888889	0.589677726649594	mesc	CNNC
141	foxd3	0.618610345883073	0.615592531239616	mesc	CNNC
142	jarid2	0.518508667283572	0.491603226256207	mesc	CNNC
143	kat5	0.77631189875414	0.747452346213585	mesc	CNNC
144	kdm5a	0.749271137026239	0.728795562771066	mesc	CNNC
145	klf4	0.688422309027778	0.626137518170759	mesc	CNNC
146	kmt2b	0.809529898755267	0.841809676145002	mesc	CNNC
147	max	0.701407114624506	0.682477067544055	mesc	CNNC
148	nanog	0.790362713451307	0.805947764206293	mesc	CNNC
149	nr5a2	0.717685235262304	0.684553844457497	mesc	CNNC
152	pou3f2	0.67258382642998	0.684240734080624	mesc	CNNC
153	pou5f1	0.637159881609134	0.604492916471401	mesc	CNNC
154	prdm14	0.645062900545929	0.607744276663958	mesc	CNNC
155	rbp2	0.741566014160766	0.68772464173243	mesc	CNNC
156	rest	0.548124772423838	0.507825357989292	mesc	CNNC
157	sall4	0.705659189745937	0.672529522164771	mesc	CNNC
158	sim2	0.743055555555556	0.655465344263628	mesc	CNNC
160	stat3	0.750625	0.734023865169229	mesc	CNNC
161	tbp	0.673168200524647	0.63465024710223	mesc	CNNC
162	tbx3	0.682620845013692	0.632215722900237	mesc	CNNC
163	tet1	0.634412198858039	0.591088003597372	mesc	CNNC
164	tfe3	0.682153012560733	0.635387605499742	mesc	CNNC
165	utf1	0.715052677492845	0.723320482846855	mesc	CNNC
166	yy1	0.754868508671241	0.777619762258185	mesc	CNNC
167	zfp57	0.712416791692897	0.719249360159248	mesc	CNNC
168	zfx	0.739758029516293	0.697007298769043	mesc	CNNC
169	zic2	0.661875020855098	0.62532766934493	mesc	CNNC
170	zic3	0.56	0.516393736981972	mesc	CNNC
171	ascl2	0.565837937384899	0.54392011029714	mesc	MI
172	ctcf	0.648351374428719	0.657019134552008	mesc	MI
173	ctcfl	0.642092746730083	0.613242139029301	mesc	MI
174	cxxc1	0.68171105365223	0.659191119897481	mesc	MI
176	e4f1	0.667142857142857	0.641324577659282	mesc	MI
177	esrrb	0.629957627118644	0.59187744546596	mesc	MI
178	etv2	0.608888888888889	0.685783982814071	mesc	MI
179	foxd3	0.601409720096589	0.564355622535528	mesc	MI
180	jarid2	0.552007659192603	0.51146138199956	mesc	MI
181	kat5	0.711723965725701	0.682896560217321	mesc	MI
182	kdm5a	0.676384839650146	0.63778060336294	mesc	MI
183	klf4	0.649034288194444	0.605010988589562	mesc	MI
184	kmt2b	0.794324169449448	0.827271113835002	mesc	MI
185	max	0.611415019762846	0.592543097002773	mesc	MI
186	nanog	0.771042816022047	0.787783635590429	mesc	MI
187	nr5a2	0.595997836668469	0.551527573412699	mesc	MI
188	phf5a	0.722222222222222	0.70515873015873	mesc	MI
189	pou3f2	0.725180802103879	0.716531850077913	mesc	MI
190	pou5f1	0.681733920467565	0.669180220860194	mesc	MI
191	prdm14	0.590548094203447	0.564983644747862	mesc	MI
192	rbp2	0.56268221574344	0.517151487323539	mesc	MI
193	rest	0.552730046989059	0.519650864158924	mesc	MI
194	sall4	0.680128938735027	0.641081054571028	mesc	MI
195	sim2	0.515625	0.502746870736044	mesc	MI
196	stat3	0.610625	0.599631332782955	mesc	MI
197	tbp	0.556462046440378	0.533255050877995	mesc	MI
198	tbx3	0.697108278951318	0.648533193435688	mesc	MI
199	tet1	0.642355372031552	0.607495747796615	mesc	MI
200	tfe3	0.634490087303378	0.597870596409714	mesc	MI
201	utf1	0.720285263844862	0.730005684518207	mesc	MI
202	yy1	0.7527028944269	0.771219659850131	mesc	MI
203	zfp57	0.691861216108493	0.703996369701011	mesc	MI
204	zfx	0.677734476449025	0.634616741966629	mesc	MI
205	zic2	0.621374742359334	0.578528901224683	mesc	MI
206	zic3	0.58	0.597212460741873	mesc	MI
207	ascl2	0.353836709637815	0.438797268048193	mesc	PCC
208	ctcf	0.522461122209915	0.600840789752784	mesc	PCC
209	ctcfl	0.378253402034615	0.441182357187989	mesc	PCC
210	cxxc1	0.55639129497953	0.571187502810409	mesc	PCC
212	e4f1	0.359183673469388	0.42600047498807	mesc	PCC
213	esrrb	0.44908222795382	0.501359624775605	mesc	PCC
214	etv2	0.48	0.608126265719574	mesc	PCC
215	foxd3	0.50139441553583	0.541936995510129	mesc	PCC
216	jarid2	0.465329130803734	0.483124772993625	mesc	PCC
217	kat5	0.373675123534669	0.44320098186292	mesc	PCC
218	kdm5a	0.323927530195752	0.406404738739857	mesc	PCC
219	klf4	0.455512152777778	0.514912005672056	mesc	PCC
220	kmt2b	0.469536381505501	0.616760330299182	mesc	PCC
221	max	0.549549407114625	0.539424375181988	mesc	PCC
222	nanog	0.434542272059323	0.583696912750033	mesc	PCC
223	nr5a2	0.484045429962142	0.5043012011359	mesc	PCC
224	phf5a	0.444444444444444	0.509090909090909	mesc	PCC
225	pou3f2	0.484549638395792	0.533854035418996	mesc	PCC
226	pou5f1	0.569816411526469	0.621732633585089	mesc	PCC
227	prdm14	0.465125214211376	0.498588534735825	mesc	PCC
228	rbp2	0.298104956268222	0.381176282569642	mesc	PCC
229	rest	0.467223830908744	0.48651079375461	mesc	PCC
230	sall4	0.611326009002823	0.630768370056579	mesc	PCC
231	sim2	0.302083333333333	0.416650076360497	mesc	PCC
232	stat3	0.523125	0.527832919756671	mesc	PCC
233	tbp	0.374661182082634	0.434716459324771	mesc	PCC
234	tbx3	0.484305415246887	0.508065624904219	mesc	PCC
235	tet1	0.490858575558374	0.52944305960408	mesc	PCC
236	tfe3	0.543557823633054	0.560419218016814	mesc	PCC
237	utf1	0.48341716723635	0.60868240598532	mesc	PCC
238	yy1	0.624809844920482	0.706761885739962	mesc	PCC
239	zfp57	0.465411928688674	0.57055805151889	mesc	PCC
240	zfx	0.394279522754861	0.456442743597396	mesc	PCC
241	zic2	0.457813025388033	0.478204256217461	mesc	PCC
242	zic3	0.33	0.484966376502754	mesc	PCC
243	ahr	0.726089965397924	0.635453232434344	dendritic	CNNC
244	ctcf	0.612714840208475	0.608485891886689	dendritic	CNNC
245	egr1	0.704205673181525	0.665620567586479	dendritic	CNNC
246	egr2	0.745207173778602	0.707115998146842	dendritic	CNNC
247	maff	0.644236681759741	0.603883366991234	dendritic	CNNC
249	nfatc2	0.648597809115163	0.613712280514528	dendritic	CNNC
251	rela	0.753262781091515	0.743228953568798	dendritic	CNNC
252	relb	0.847999519404061	0.841137012901784	dendritic	CNNC
253	runx1	0.753021978021978	0.753815500141298	dendritic	CNNC
254	runx3	0.8125	0.819482600732601	dendritic	CNNC
256	stat3	0.78879980873968	0.782657760952299	dendritic	CNNC
257	stat5b	0.640469917848931	0.629814182421493	dendritic	CNNC
258	ahr	0.747681660899654	0.691229535516882	dendritic	DeepDRIM
259	ctcf	0.63289934510796	0.620655380375384	dendritic	DeepDRIM
260	egr1	0.748022230938302	0.724785954294128	dendritic	DeepDRIM
261	egr2	0.737064522778809	0.692313631758834	dendritic	DeepDRIM
262	maff	0.674744256246856	0.631780432917228	dendritic	DeepDRIM
264	nfatc2	0.69995614951785	0.671412084422717	dendritic	DeepDRIM
266	rela	0.77966289731034	0.772988072639833	dendritic	DeepDRIM
267	relb	0.848864592094197	0.8317302514037	dendritic	DeepDRIM
268	runx1	0.80448717948718	0.817283125289694	dendritic	DeepDRIM
269	runx3	0.84375	0.874188311688312	dendritic	DeepDRIM
271	stat3	0.828985763551154	0.809552899631672	dendritic	DeepDRIM
272	stat5b	0.709418898149222	0.681332838123001	dendritic	DeepDRIM
273	ahr	0.754878892733564	0.759027757431374	dendritic	PCC
274	ctcf	0.573604972390215	0.598053003933492	dendritic	PCC
275	egr1	0.613462890466006	0.626975571043603	dendritic	PCC
276	egr2	0.638971346114203	0.633337221381477	dendritic	PCC
277	maff	0.538012186259713	0.53833155931656	dendritic	PCC
279	nfatc2	0.399055780272201	0.45058451798449	dendritic	PCC
281	rela	0.712199174551255	0.712728781554942	dendritic	PCC
282	relb	0.715571308422444	0.767639724843326	dendritic	PCC
283	runx1	0.607783882783883	0.642148523520317	dendritic	PCC
284	runx3	0.640625	0.773958333333333	dendritic	PCC
286	stat3	0.676100319968036	0.685021433676485	dendritic	PCC
287	stat5b	0.60523016321155	0.627187364916557	dendritic	PCC
288	ahr	0.73522491349481	0.686092948226133	dendritic	MI
289	ctcf	0.594155171540912	0.601478850422776	dendritic	MI
290	egr1	0.731892219911639	0.695014197381138	dendritic	MI
291	egr2	0.729821170892599	0.690692106452525	dendritic	MI
292	maff	0.638954105875119	0.623642236584681	dendritic	MI
294	nfatc2	0.595887070664847	0.549901688327942	dendritic	MI
296	rela	0.762306739386662	0.754179190994702	dendritic	MI
297	relb	0.856554127117626	0.851794420270688	dendritic	MI
298	runx1	0.766254578754579	0.756506096076903	dendritic	MI
299	runx3	0.78125	0.8375	dendritic	MI
301	stat3	0.795076356752898	0.780688019624579	dendritic	MI
302	stat5b	0.673334126946552	0.669869535779171	dendritic	MI
303	ahr	0.657834101382488	0.700545692533485	dendritic	GENIE3
304	ctcf	0.543552600890223	0.610596077353899	dendritic	GENIE3
305	egr1	0.588684568081774	0.616951819970566	dendritic	GENIE3
306	egr2	0.606728110599078	0.625071981749399	dendritic	GENIE3
307	maff	0.538227410289667	0.540814915030393	dendritic	GENIE3
308	nfatc2	0.464371283104437	0.520222836606442	dendritic	GENIE3
309	rela	0.602057507656727	0.640773514246396	dendritic	GENIE3
310	relb	0.722671268125814	0.760328179739552	dendritic	GENIE3
311	runx1	0.573529411764706	0.613705629133128	dendritic	GENIE3
312	runx3	0.375	0.569823232323232	dendritic	GENIE3
314	stat3	0.6251540824109	0.633842754225818	dendritic	GENIE3
315	stat5b	0.575389178450899	0.611315795711983	dendritic	GENIE3
