## Additional_file3 for "DeepDRIM: a deep neural network to reconstruct cell-type-specific gene regulatory network using single-cell RNA-Seq Data"

	TF	AUROC	AUPRC	dataset_label	method_label
1	brca1	0.807144609131364	0.756420651409057	hESC	DeepDRIM
2	chd2	0.819094667192111	0.767209890289121	hESC	DeepDRIM
3	foxh1	0.616343416251186	0.587560709624219	hESC	DeepDRIM
4	foxp1	0.774178883944609	0.72634178585631	hESC	DeepDRIM
5	hnf4a	0.637100550964187	0.601966100878669	hESC	DeepDRIM
6	klf4	0.730981832044221	0.673342995974674	hESC	DeepDRIM
7	pdx1	0.719911770260286	0.673525513913482	hESC	DeepDRIM
10	rxra	0.624794423995614	0.595715918597189	hESC	DeepDRIM
11	sap30	0.798031578765434	0.734123386368047	hESC	DeepDRIM
12	sin3a	0.888637066755982	0.878531470066515	hESC	DeepDRIM
13	smad3	0.709090973211641	0.691180417209759	hESC	DeepDRIM
14	sox9	0.750771604938272	0.725089729815184	hESC	DeepDRIM
15	sp4	0.837401593763921	0.79543381679881	hESC	DeepDRIM
17	tbp	0.855790005696118	0.848820444716595	hESC	DeepDRIM
18	trim28	0.601075646573096	0.579997599805415	hESC	DeepDRIM
19	yap1	0.694444444444444	0.689475769519629	hESC	DeepDRIM
20	yy1	0.805971370626636	0.782844386575707	hESC	DeepDRIM
22	znf207	0.776479181884587	0.747226534057932	hESC	DeepDRIM
23	brca1	0.715837976102877	0.67161201440726	hESC	CNNC
24	chd2	0.700579347769466	0.649646720970703	hESC	CNNC
25	foxh1	0.581395167506539	0.540552157130927	hESC	CNNC
26	foxp1	0.693527318857243	0.645343857278299	hESC	CNNC
27	hnf4a	0.561084710743802	0.547494122919917	hESC	CNNC
28	klf4	0.603557849540033	0.584086473296041	hESC	CNNC
29	pdx1	0.572083622448188	0.550956535806216	hESC	CNNC
32	rxra	0.56754640144099	0.573052915665305	hESC	CNNC
33	sap30	0.68722806694105	0.64574297766887	hESC	CNNC
34	sin3a	0.759761123795324	0.716863110916316	hESC	CNNC
35	smad3	0.617110905782279	0.593244764664975	hESC	CNNC
36	sox9	0.658179012345679	0.68100856919266	hESC	CNNC
37	sp4	0.716198143352588	0.668000633712109	hESC	CNNC
39	tbp	0.787628445674764	0.752269288576123	hESC	CNNC
40	trim28	0.554721380387908	0.537403103613019	hESC	CNNC
41	yap1	0.574074074074074	0.617467910090135	hESC	CNNC
42	yy1	0.719940120965165	0.678694243785028	hESC	CNNC
44	znf207	0.522279035792549	0.575899947002036	hESC	CNNC
45	brca1	0.551649497179298	0.556251652633719	hESC	MI
46	chd2	0.557834233933421	0.535228270431503	hESC	MI
47	foxh1	0.537416068508592	0.533662223345609	hESC	MI
48	foxp1	0.533896751791948	0.528445571821052	hESC	MI
49	hnf4a	0.493606519742883	0.48842226274136	hESC	MI
50	klf4	0.541231528576158	0.515041385381654	hESC	MI
51	pdx1	0.486186150199202	0.474247530080897	hESC	MI
54	rxra	0.532226486020832	0.539884710116856	hESC	MI
55	sap30	0.565254088333855	0.546228534103262	hESC	MI
56	sin3a	0.577615327624031	0.569241606292892	hESC	MI
57	smad3	0.514944138018592	0.504150051356642	hESC	MI
58	sox9	0.446759259259259	0.484519603545999	hESC	MI
59	sp4	0.551289241388465	0.540246768199867	hESC	MI
61	tbp	0.593109574200814	0.595135723567803	hESC	MI
62	trim28	0.502300162777029	0.507384566264779	hESC	MI
63	yap1	0.37962962962963	0.466658885299236	hESC	MI
64	yy1	0.575057700798623	0.574142242674602	hESC	MI
66	znf207	0.657048940832725	0.631537032381016	hESC	MI
67	brca1	0.615023301447142	0.627552099931008	hESC	PCC
68	chd2	0.50831491932131	0.497674399778471	hESC	PCC
69	foxh1	0.484472395617517	0.507852486953915	hESC	PCC
70	foxp1	0.563679843528479	0.548256106400509	hESC	PCC
71	hnf4a	0.497317493112948	0.506252988684714	hESC	PCC
72	klf4	0.536812431656986	0.52875085949218	hESC	PCC
73	pdx1	0.511067102643843	0.513164822921321	hESC	PCC
76	rxra	0.533087947372543	0.566490036089388	hESC	PCC
77	sap30	0.618658523061296	0.604532326057864	hESC	PCC
78	sin3a	0.56499924186601	0.537408676502668	hESC	PCC
79	smad3	0.476777074017125	0.50206374725363	hESC	PCC
80	sox9	0.432098765432099	0.469577325892479	hESC	PCC
81	sp4	0.578601423927855	0.564464515775252	hESC	PCC
83	tbp	0.642528181105028	0.656626468089953	hESC	PCC
84	trim28	0.478676027756749	0.483129813361037	hESC	PCC
85	yap1	0.558641975308642	0.555979112198948	hESC	PCC
86	yy1	0.59839125895547	0.606379996670693	hESC	PCC
88	znf207	0.546384222059898	0.596975837295505	hESC	PCC
89	brca1	0.553985333367011	0.594838961650482	hESC	GENIE3
90	foxh1	0.503494086016238	0.531616488688528	hESC	GENIE3
91	foxp1	0.537587711945589	0.544790691103748	hESC	GENIE3
92	hnf4a	0.461461614616146	0.500047413445054	hESC	GENIE3
93	klf4	0.489120623307521	0.511231094370234	hESC	GENIE3
95	rxra	0.525251617541337	0.519059702438487	hESC	GENIE3
96	sap30	0.502527731042151	0.523438047552164	hESC	GENIE3
97	sin3a	0.602527735526429	0.619904952547671	hESC	GENIE3
98	smad3	0.473098414587776	0.48970225983864	hESC	GENIE3
99	sox9	0.406926406926407	0.508504569758796	hESC	GENIE3
100	sp4	0.547207613034581	0.563960160932994	hESC	GENIE3
102	tbp	0.602510432118014	0.629043623072408	hESC	GENIE3
103	trim28	0.506538785561532	0.512913966992001	hESC	GENIE3
104	yy1	0.60497230885741	0.62916499678562	hESC	GENIE3
106	atf7ip	0.685510769404715	0.64839110318361	mESC	DeepDRIM
107	cbfa2t2	0.734298286715424	0.681012883742408	mESC	DeepDRIM
108	chd1	0.723476897914679	0.661614284870633	mESC	DeepDRIM
109	ctr9	0.715813357651555	0.637994773868061	mESC	DeepDRIM
110	ddx21	0.945272705808336	0.923867576683964	mESC	DeepDRIM
111	e4f1	0.777436527436528	0.678566298348684	mESC	DeepDRIM
112	ehmt2	0.56	0.632336329034362	mESC	DeepDRIM
113	elob	0.724007428013737	0.655811630472907	mESC	DeepDRIM
114	gabbr1	0.979163093189549	0.979301727281442	mESC	DeepDRIM
118	mafk	0.723951931433952	0.661301295958586	mESC	DeepDRIM
122	ncapg	0.49	0.551815034380824	mESC	DeepDRIM
123	ncaph2	0.935550170087316	0.909804315972695	mESC	DeepDRIM
126	rest	0.692670399817731	0.627177403535868	mESC	DeepDRIM
127	sall1	0.693711565165642	0.651837478902024	mESC	DeepDRIM
134	tcf3	0.866206894541044	0.805824853134114	mESC	DeepDRIM
137	thap11	0.674161819643448	0.606163582014232	mESC	DeepDRIM
143	zfp57	0.871599519342001	0.803457221842137	mESC	DeepDRIM
145	atf7ip	0.610379331788117	0.537638975927931	mESC	CNNC
146	cbfa2t2	0.653777986024813	0.594292640228167	mESC	CNNC
147	chd1	0.728101858161828	0.652791662977917	mESC	CNNC
148	ctr9	0.652075733889178	0.605957032273694	mESC	CNNC
149	ddx21	0.869402931443817	0.830579733234608	mESC	CNNC
150	e4f1	0.76977886977887	0.697833547115121	mESC	CNNC
151	ehmt2	0.582222222222222	0.623737928825516	mESC	CNNC
152	elob	0.676405590967613	0.625270451637177	mESC	CNNC
153	gabbr1	0.889455309243251	0.859984369444579	mESC	CNNC
157	mafk	0.668684321348774	0.618900734954441	mESC	CNNC
161	ncapg	0.3	0.425185691501481	mESC	CNNC
162	ncaph2	0.808946636216411	0.737063026186267	mESC	CNNC
165	rest	0.63151822049882	0.573364490783452	mESC	CNNC
166	sall1	0.629240230113073	0.568602877575935	mESC	CNNC
173	tcf3	0.787887988697911	0.727091288346284	mESC	CNNC
176	thap11	0.700186605846983	0.644700554848385	mESC	CNNC
182	zfp57	0.797355061648856	0.745797498692543	mESC	CNNC
184	atf7ip	0.476284696704166	0.480786582975604	mESC	MI
185	cbfa2t2	0.562861178451864	0.573943842369158	mESC	MI
186	chd1	0.566840443414656	0.566641750037842	mESC	MI
187	ctr9	0.529474986972381	0.533476778602083	mESC	MI
188	ddx21	0.65286952635039	0.655215091109724	mESC	MI
189	e4f1	0.508271908271908	0.519593920116036	mESC	MI
190	ehmt2	0.524444444444444	0.581188441188441	mESC	MI
191	elob	0.521564847874181	0.52474014181109	mESC	MI
192	gabbr1	0.662516372697798	0.66638921380054	mESC	MI
196	mafk	0.56284908806407	0.549458238078149	mESC	MI
200	ncapg	0.51	0.539365079365079	mESC	MI
201	ncaph2	0.61754086490737	0.622829989844654	mESC	MI
204	rest	0.591528025450321	0.573425919584461	mESC	MI
205	sall1	0.618329696488792	0.595652098736315	mESC	MI
212	tcf3	0.554919933205195	0.5608622006725	mESC	MI
215	thap11	0.572248836896305	0.573912405418374	mESC	MI
221	zfp57	0.647601773055473	0.63345342111031	mESC	MI
223	atf7ip	0.60687432867884	0.581298288117756	mESC	PCC
224	cbfa2t2	0.536104263858048	0.57321071285695	mESC	PCC
225	chd1	0.617382217981918	0.627993560088952	mESC	PCC
226	ctr9	0.539321695327427	0.543638789945996	mESC	PCC
227	ddx21	0.558201787107482	0.624750089908647	mESC	PCC
228	e4f1	0.531613431613432	0.542689422179788	mESC	PCC
229	ehmt2	0.537777777777778	0.56248677511355	mESC	PCC
230	elob	0.634002390009662	0.620655456636933	mESC	PCC
231	gabbr1	0.429444329154533	0.517398885365359	mESC	PCC
235	mafk	0.462185469465154	0.491253391660142	mESC	PCC
239	ncapg	0.47	0.536153846153846	mESC	PCC
240	ncaph2	0.598008049523379	0.647134954870723	mESC	PCC
243	rest	0.525161092427625	0.546343791160689	mESC	PCC
244	sall1	0.511406466970839	0.525898882303536	mESC	PCC
251	tcf3	0.588975279975874	0.606282753374792	mESC	PCC
254	thap11	0.603457118849373	0.596198655397307	mESC	PCC
260	zfp57	0.45789033510796	0.516484453088531	mESC	PCC
262	atf7ip	0.493192797540624	0.529567677392859	mESC	GENIE3
263	chd1	0.496283453140292	0.595808881449861	mESC	GENIE3
264	ctr9	0.458377936511026	0.554435352257159	mESC	GENIE3
265	ehmt2	0.291666666666667	0.363988804453201	mESC	GENIE3
268	mafk	0.503572516854788	0.5645547639119	mESC	GENIE3
273	rest	0.534153077675291	0.576967217543608	mESC	GENIE3
274	sall1	0.459899749373434	0.537611500596175	mESC	GENIE3
278	tcf3	0.446307855058042	0.559001431738157	mESC	GENIE3
285	bach2	0.643104743599969	0.609382442069369	mHSC_E	CNNC
286	bcl11b	0.815092014783007	0.792084340113902	mHSC_E	CNNC
287	ebf1	0.549230039108293	0.534629589848666	mHSC_E	CNNC
288	egr2	0.765119416506293	0.738182165298596	mHSC_E	CNNC
289	elf1	0.681895693894039	0.614748602949612	mHSC_E	CNNC
291	fos	0.680502001414308	0.640527149472795	mHSC_E	CNNC
292	foxo1	0.689553110896196	0.648060718863115	mHSC_E	CNNC
293	gfi1b	0.695759367433959	0.649697794727487	mHSC_E	CNNC
295	hdac2	0.817505492107763	0.793321894106195	mHSC_E	CNNC
298	junb	0.617707220999042	0.580277189261016	mHSC_E	CNNC
301	nr1h3	0.60102495342828	0.576578617872627	mHSC_E	CNNC
302	rad21	0.793792396135092	0.787094995911281	mHSC_E	CNNC
303	rag1	0.780825251064432	0.741490135368875	mHSC_E	CNNC
304	rpa2	0.485207100591716	0.532857578470016	mHSC_E	CNNC
306	spi1	0.792592216440104	0.785614602276712	mHSC_E	CNNC
307	stat2	0.78655226109204	0.757229399687393	mHSC_E	CNNC
308	stat3	0.797042996184861	0.778463408437689	mHSC_E	CNNC
310	wdr5	0.797279318672667	0.771135733900884	mHSC_E	CNNC
311	bach2	0.445078729068375	0.468650380811406	mHSC_E	PCC
312	bcl11b	0.375662808905179	0.41655209234658	mHSC_E	PCC
313	ebf1	0.484959393929225	0.513708044210533	mHSC_E	PCC
314	egr2	0.407165345288733	0.445451660032425	mHSC_E	PCC
315	elf1	0.592368283233529	0.550638132664403	mHSC_E	PCC
317	fos	0.412133815053155	0.465545323722043	mHSC_E	PCC
318	foxo1	0.376865731785945	0.429577497736281	mHSC_E	PCC
319	gfi1b	0.646973304247285	0.603259203071326	mHSC_E	PCC
321	hdac2	0.63560322384354	0.653276547561495	mHSC_E	PCC
324	junb	0.513708682985142	0.537224459791576	mHSC_E	PCC
327	nr1h3	0.490916411796858	0.496657237536019	mHSC_E	PCC
328	rad21	0.638192057865664	0.678287074328863	mHSC_E	PCC
329	rag1	0.323447789922877	0.409039787788668	mHSC_E	PCC
330	rpa2	0.468934911242604	0.476470966002053	mHSC_E	PCC
332	spi1	0.405162840091935	0.491221058286955	mHSC_E	PCC
333	stat2	0.570568513021725	0.556123255236004	mHSC_E	PCC
334	stat3	0.396336851327342	0.46204814720743	mHSC_E	PCC
336	wdr5	0.718001459500721	0.704872233869322	mHSC_E	PCC
337	bach2	0.551025393756892	0.522212883124508	mHSC_E	MI
338	bcl11b	0.520096626112237	0.485712567801283	mHSC_E	MI
339	ebf1	0.529064487306408	0.534619108015923	mHSC_E	MI
340	egr2	0.460365121364217	0.450594083656448	mHSC_E	MI
341	elf1	0.575993006127699	0.564004274830067	mHSC_E	MI
343	fos	0.611894963908035	0.580468219328576	mHSC_E	MI
344	foxo1	0.573270269181173	0.528554521880063	mHSC_E	MI
345	gfi1b	0.64025830955378	0.589786826465636	mHSC_E	MI
347	hdac2	0.710808847545051	0.683503899542447	mHSC_E	MI
350	junb	0.574708303918201	0.536727776518763	mHSC_E	MI
353	nr1h3	0.489517489352855	0.490652032785039	mHSC_E	MI
354	rad21	0.737605484283067	0.720341440157463	mHSC_E	MI
355	rag1	0.520890061128415	0.491214752678946	mHSC_E	MI
356	rpa2	0.448224852071006	0.464068060798744	mHSC_E	MI
358	spi1	0.679295209624467	0.645331072669816	mHSC_E	MI
359	stat2	0.655721723897841	0.614787657351494	mHSC_E	MI
360	stat3	0.660680227132359	0.605850095310353	mHSC_E	MI
362	wdr5	0.731039283917134	0.68853722421533	mHSC_E	MI
363	bach2	0.5208518489674	0.496721811333355	mHSC_E	GENIE3
364	bcl11b	0.419120145942341	0.437801432506001	mHSC_E	GENIE3
365	ebf1	0.498437459393435	0.513955247856499	mHSC_E	GENIE3
366	egr2	0.451373619499892	0.450463243659318	mHSC_E	GENIE3
367	elf1	0.534861956013102	0.507828398447219	mHSC_E	GENIE3
369	fos	0.505024825404277	0.501015565121407	mHSC_E	GENIE3
370	foxo1	0.528554307302488	0.507898412432583	mHSC_E	GENIE3
371	gfi1b	0.576157265769936	0.53835759327966	mHSC_E	GENIE3
373	hdac2	0.622901654731023	0.592582455703723	mHSC_E	GENIE3
376	junb	0.537294900221729	0.519817911016759	mHSC_E	GENIE3
378	nr1h3	0.458460696996028	0.460592778190993	mHSC_E	GENIE3
380	spi1	0.577586453408571	0.565813766679089	mHSC_E	GENIE3
381	stat2	0.563956087626049	0.533868467694405	mHSC_E	GENIE3
382	stat3	0.544536839957271	0.525318850860786	mHSC_E	GENIE3
384	bach2	0.667902266747949	0.631117351148494	mHSC_E	DeepDRIM
385	bcl11b	0.847491711869584	0.83894467457645	mHSC_E	DeepDRIM
386	ebf1	0.603380305889082	0.571593191829541	mHSC_E	DeepDRIM
387	egr2	0.857984376909213	0.828131883215676	mHSC_E	DeepDRIM
388	elf1	0.773080395386576	0.724799778341245	mHSC_E	DeepDRIM
390	fos	0.698140221717223	0.660330161604639	mHSC_E	DeepDRIM
391	foxo1	0.762552385557705	0.695360568280135	mHSC_E	DeepDRIM
392	gfi1b	0.772868047300256	0.72319543149926	mHSC_E	DeepDRIM
394	hdac2	0.94507892236782	0.960209799689851	mHSC_E	DeepDRIM
397	junb	0.674832035951348	0.619355920186394	mHSC_E	DeepDRIM
400	nr1h3	0.647010771588246	0.59420544300187	mHSC_E	DeepDRIM
401	rad21	0.923059898879033	0.939434554122741	mHSC_E	DeepDRIM
402	rag1	0.834494078621345	0.813894933602645	mHSC_E	DeepDRIM
403	rpa2	0.489644970414201	0.550572509664752	mHSC_E	DeepDRIM
405	spi1	0.940056830099199	0.948635917482231	mHSC_E	DeepDRIM
406	stat2	0.854434441827661	0.840213898203255	mHSC_E	DeepDRIM
407	stat3	0.919986397728258	0.921141755370608	mHSC_E	DeepDRIM
409	wdr5	0.922833881246476	0.915303525679431	mHSC_E	DeepDRIM
410	bcl11b	0.803764717423244	0.753930617761418	mHSC_GM	CNNC
411	bmi1	0.499507752891952	0.499724606055328	mHSC_GM	CNNC
412	cbfb	0.827853639629701	0.796114692831042	mHSC_GM	CNNC
414	elf1	0.723806883415092	0.665098025061113	mHSC_GM	CNNC
415	elf4	0.723752932965042	0.665756106195806	mHSC_GM	CNNC
416	esr1	0.769438436154534	0.740222674510637	mHSC_GM	CNNC
418	fos	0.681239283180259	0.625287547352349	mHSC_GM	CNNC
419	foxo1	0.664158204384268	0.600765067628883	mHSC_GM	CNNC
420	gata2	0.745456561002779	0.699154327443115	mHSC_GM	CNNC
421	gfi1	0.75934887328253	0.715716479417675	mHSC_GM	CNNC
423	irf1	0.615553003544936	0.565745935569683	mHSC_GM	CNNC
424	jun	0.783856917154753	0.762333587990939	mHSC_GM	CNNC
425	mef2c	0.49112426035503	0.55396893704586	mHSC_GM	CNNC
426	notch1	0.705224502243016	0.662667073677294	mHSC_GM	CNNC
427	nr4a1	0.638524559039259	0.602775142147953	mHSC_GM	CNNC
428	rad21	0.779219085400647	0.757912898351901	mHSC_GM	CNNC
429	rpa1	0.488783943329398	0.496784118716075	mHSC_GM	CNNC
430	stat1	0.791893790697802	0.753356456943679	mHSC_GM	CNNC
434	bcl11b	0.449366415997634	0.458745351874604	mHSC_GM	PCC
435	bmi1	0.449527091171196	0.451104682843258	mHSC_GM	PCC
436	cbfb	0.669109178855234	0.6664203035975	mHSC_GM	PCC
438	elf1	0.67003727205245	0.628717267655055	mHSC_GM	PCC
439	elf4	0.583403624850921	0.562106546884963	mHSC_GM	PCC
440	esr1	0.56822281024632	0.544162677267625	mHSC_GM	PCC
442	fos	0.466645668707792	0.491118859671716	mHSC_GM	PCC
443	foxo1	0.435410622179239	0.445310943848415	mHSC_GM	PCC
444	gata2	0.473645674486011	0.483919101357138	mHSC_GM	PCC
445	gfi1	0.596888185654008	0.555068098042369	mHSC_GM	PCC
447	irf1	0.572763190652169	0.564571927663306	mHSC_GM	PCC
448	jun	0.426089524809661	0.458801318387937	mHSC_GM	PCC
449	mef2c	0.568047337278107	0.611619949463199	mHSC_GM	PCC
450	notch1	0.56692750838282	0.535887399561227	mHSC_GM	PCC
451	nr4a1	0.461075295164925	0.476408738108799	mHSC_GM	PCC
452	rad21	0.593848327581991	0.602628316637289	mHSC_GM	PCC
453	rpa1	0.555068308315061	0.569755284427451	mHSC_GM	PCC
454	stat1	0.526002635187972	0.53264805884871	mHSC_GM	PCC
458	bcl11b	0.500648781694992	0.479126966107413	mHSC_GM	MI
459	bmi1	0.549338982454907	0.537373502377615	mHSC_GM	MI
460	cbfb	0.684324094335035	0.678815682916216	mHSC_GM	MI
462	elf1	0.572085286085921	0.56936089776736	mHSC_GM	MI
463	elf4	0.613869101408839	0.574966823672837	mHSC_GM	MI
464	esr1	0.680317730905472	0.634714429489291	mHSC_GM	MI
466	fos	0.56757318148927	0.559566835065288	mHSC_GM	MI
467	foxo1	0.577996050934881	0.544928808673595	mHSC_GM	MI
468	gata2	0.60460436426823	0.580411085003513	mHSC_GM	MI
469	gfi1	0.667309200022808	0.644529309918906	mHSC_GM	MI
471	irf1	0.529660578549004	0.515187159805856	mHSC_GM	MI
472	jun	0.596403620081094	0.588580420077536	mHSC_GM	MI
473	mef2c	0.440828402366864	0.511143984220907	mHSC_GM	MI
474	notch1	0.608685334598956	0.577338806123955	mHSC_GM	MI
475	nr4a1	0.520498899674167	0.524677152659599	mHSC_GM	MI
476	rad21	0.697410537184469	0.669089618337664	mHSC_GM	MI
477	rpa1	0.628689492325856	0.658365951278944	mHSC_GM	MI
478	stat1	0.664516755981411	0.62238496431689	mHSC_GM	MI
482	bcl11b	0.482158135395088	0.463282719984845	mHSC_GM	GENIE3
483	bmi1	0.46127688363481	0.48572875461499	mHSC_GM	GENIE3
484	cbfb	0.639966324897832	0.583480310634566	mHSC_GM	GENIE3
486	elf1	0.546565105588723	0.511338322298308	mHSC_GM	GENIE3
487	elf4	0.598764773140154	0.547645397167353	mHSC_GM	GENIE3
488	esr1	0.56726929127302	0.519068409804326	mHSC_GM	GENIE3
490	fos	0.537443594362222	0.516751259560648	mHSC_GM	GENIE3
491	foxo1	0.529846891717395	0.497315108568157	mHSC_GM	GENIE3
492	gata2	0.542182249515548	0.509184401037516	mHSC_GM	GENIE3
493	gfi1	0.581383151744122	0.522975822338459	mHSC_GM	GENIE3
495	irf1	0.57010790365628	0.556353144597082	mHSC_GM	GENIE3
496	jun	0.575528675480475	0.531743678525628	mHSC_GM	GENIE3
497	mef2c	0.585798816568047	0.62096737541784	mHSC_GM	GENIE3
498	notch1	0.537039568593559	0.501215008192123	mHSC_GM	GENIE3
499	nr4a1	0.491157616086964	0.479040941664502	mHSC_GM	GENIE3
500	stat1	0.622228552437924	0.57555998482494	mHSC_GM	GENIE3
503	bcl11b	0.920809988711347	0.925204203833396	mHSC_GM	DeepDRIM
504	bmi1	0.48062656024753	0.461957555211756	mHSC_GM	DeepDRIM
505	cbfb	0.929669780883239	0.934372458799921	mHSC_GM	DeepDRIM
507	elf1	0.829252448422225	0.78169621362994	mHSC_GM	DeepDRIM
508	elf4	0.857261594493451	0.832723864688062	mHSC_GM	DeepDRIM
509	esr1	0.887700648047912	0.882971218579563	mHSC_GM	DeepDRIM
511	fos	0.772310899457343	0.730972889462359	mHSC_GM	DeepDRIM
512	foxo1	0.762568504190845	0.704281185699273	mHSC_GM	DeepDRIM
513	gata2	0.838227903774122	0.822522925130563	mHSC_GM	DeepDRIM
514	gfi1	0.901230957514177	0.908591853664706	mHSC_GM	DeepDRIM
516	irf1	0.635577708723373	0.582044837621878	mHSC_GM	DeepDRIM
517	jun	0.909649421424602	0.911121340787839	mHSC_GM	DeepDRIM
518	mef2c	0.650887573964497	0.637108121298405	mHSC_GM	DeepDRIM
519	notch1	0.797041144700624	0.761837638312317	mHSC_GM	DeepDRIM
520	nr4a1	0.717470887408063	0.67816004465747	mHSC_GM	DeepDRIM
521	rad21	0.929373511217383	0.940412598879908	mHSC_GM	DeepDRIM
522	rpa1	0.557766908416259	0.555081240930679	mHSC_GM	DeepDRIM
523	stat1	0.917396106132759	0.917203912775778	mHSC_GM	DeepDRIM
527	bcl11b	0.82302746229193	0.799855639580325	mHSC_L	CNNC
528	bhlhe40	0.704590127477186	0.668430589991059	mHSC_L	CNNC
529	cbx7	0.500653140065916	0.4997262928355	mHSC_L	CNNC
530	egr2	0.77493193655303	0.738671332578806	mHSC_L	CNNC
533	esr1	0.762690799669808	0.727353480611353	mHSC_L	CNNC
534	ets1	0.801293118039335	0.77849609913695	mHSC_L	CNNC
536	gata2	0.724376155326155	0.685803594449903	mHSC_L	CNNC
539	hdac2	0.811229468206212	0.777588700219283	mHSC_L	CNNC
540	ikzf1	0.810793454491583	0.790595609782758	mHSC_L	CNNC
542	irf8	0.614339533788557	0.583028252360525	mHSC_L	CNNC
543	junb	0.634876848329948	0.599174674715088	mHSC_L	CNNC
544	mef2c	0.615384615384615	0.64409132748916	mHSC_L	CNNC
545	myc	0.761926852950696	0.734731747940512	mHSC_L	CNNC
547	satb1	0.728700556014394	0.673775218627642	mHSC_L	CNNC
548	smad4	0.732879763831549	0.691609730557263	mHSC_L	CNNC
549	spi1	0.775531929049514	0.762130946758703	mHSC_L	CNNC
550	stat1	0.728379818333224	0.67414481061219	mHSC_L	CNNC
551	stat3	0.76277890562873	0.724212913418273	mHSC_L	CNNC
554	bcl11b	0.447659024527402	0.454557860438017	mHSC_L	PCC
555	bhlhe40	0.442305949763642	0.454550472598174	mHSC_L	PCC
556	cbx7	0.543032991695288	0.539045364096948	mHSC_L	PCC
557	egr2	0.494471696001745	0.482698502037115	mHSC_L	PCC
560	esr1	0.531932727895722	0.504839731742118	mHSC_L	PCC
561	ets1	0.522424041957019	0.503273030518106	mHSC_L	PCC
563	gata2	0.499330930698222	0.490477093817958	mHSC_L	PCC
566	hdac2	0.64584214235377	0.659933886575232	mHSC_L	PCC
567	ikzf1	0.614082939803506	0.583848128740836	mHSC_L	PCC
569	irf8	0.564274418946749	0.55964256856871	mHSC_L	PCC
570	junb	0.514131175255282	0.519646046575397	mHSC_L	PCC
571	mef2c	0.680473372781065	0.730147303676715	mHSC_L	PCC
572	myc	0.618959550075708	0.602455854523389	mHSC_L	PCC
574	satb1	0.623247970685859	0.572101359671075	mHSC_L	PCC
575	smad4	0.56437641823299	0.546104701394572	mHSC_L	PCC
576	spi1	0.569211764758065	0.558548767987838	mHSC_L	PCC
577	stat1	0.534168942935186	0.54410083589389	mHSC_L	PCC
578	stat3	0.549565538236992	0.54739120619036	mHSC_L	PCC
581	bcl11b	0.527013823510428	0.494156645990403	mHSC_L	MI
582	bhlhe40	0.525496064640449	0.508169817800872	mHSC_L	MI
583	cbx7	0.514722634883425	0.511030125375629	mHSC_L	MI
584	egr2	0.474298091067866	0.462517723283614	mHSC_L	MI
587	esr1	0.702830803125168	0.660459150713526	mHSC_L	MI
588	ets1	0.692352830794773	0.64661222646558	mHSC_L	MI
590	gata2	0.628449984059509	0.598772371433281	mHSC_L	MI
593	hdac2	0.624945790643465	0.626590914627906	mHSC_L	MI
594	ikzf1	0.569521341077277	0.57402849814289	mHSC_L	MI
596	irf8	0.55098335119573	0.521316307871684	mHSC_L	MI
597	junb	0.571318564901417	0.547762796549232	mHSC_L	MI
598	mef2c	0.301775147928994	0.429345654345654	mHSC_L	MI
599	myc	0.625651246871234	0.616531211266091	mHSC_L	MI
601	satb1	0.630683928160636	0.593115024066331	mHSC_L	MI
602	smad4	0.652699447746776	0.60917062381187	mHSC_L	MI
603	spi1	0.539477185932323	0.554896011118042	mHSC_L	MI
604	stat1	0.674938797901642	0.635131296689332	mHSC_L	MI
605	stat3	0.612173779259114	0.614357670068427	mHSC_L	MI
608	bcl11b	0.463542280929355	0.454573295253073	mHSC_L	GENIE3
609	bhlhe40	0.455060104215034	0.454892719767523	mHSC_L	GENIE3
610	cbx7	0.511067473097164	0.514824859778176	mHSC_L	GENIE3
611	egr2	0.452388928963679	0.445840055332424	mHSC_L	GENIE3
614	esr1	0.569171658863902	0.523803011513569	mHSC_L	GENIE3
615	ets1	0.54964933800516	0.502176017288032	mHSC_L	GENIE3
617	gata2	0.52226137477775	0.491070720042764	mHSC_L	GENIE3
620	hdac2	0.64347567462451	0.587661364438623	mHSC_L	GENIE3
621	ikzf1	0.585103578154426	0.529206618480458	mHSC_L	GENIE3
623	irf8	0.588293194081624	0.578509073674676	mHSC_L	GENIE3
624	junb	0.548056402086729	0.526510954422847	mHSC_L	GENIE3
625	mef2c	0.633136094674556	0.654272010041241	mHSC_L	GENIE3
626	myc	0.565943611473272	0.534125951253719	mHSC_L	GENIE3
628	satb1	0.53917492919115	0.499395944857909	mHSC_L	GENIE3
629	smad4	0.57906463530258	0.53366540002088	mHSC_L	GENIE3
630	spi1	0.54707413432489	0.512196633542161	mHSC_L	GENIE3
631	stat1	0.61715007106239	0.577499867134862	mHSC_L	GENIE3
632	stat3	0.603229701391313	0.555315869672647	mHSC_L	GENIE3
634	bcl11b	0.946448642019822	0.956324371450866	mHSC_L	DeepDRIM
635	bhlhe40	0.824979474182651	0.777795839042784	mHSC_L	DeepDRIM
636	cbx7	0.512714384289229	0.506453459111908	mHSC_L	DeepDRIM
637	egr2	0.882352140991569	0.861616556484371	mHSC_L	DeepDRIM
640	esr1	0.873821638074274	0.872705654687228	mHSC_L	DeepDRIM
641	ets1	0.942644333299482	0.948519225769153	mHSC_L	DeepDRIM
643	gata2	0.833189503501337	0.786894884699163	mHSC_L	DeepDRIM
646	hdac2	0.951973220577872	0.962995577166674	mHSC_L	DeepDRIM
647	ikzf1	0.935404810903598	0.944852138437042	mHSC_L	DeepDRIM
649	irf8	0.672023389058944	0.620885134560795	mHSC_L	DeepDRIM
650	junb	0.702174293068424	0.645750925911157	mHSC_L	DeepDRIM
651	mef2c	0.633136094674556	0.647260419980115	mHSC_L	DeepDRIM
652	myc	0.916710078140653	0.936695906904647	mHSC_L	DeepDRIM
654	satb1	0.850638523456499	0.811375308853873	mHSC_L	DeepDRIM
655	smad4	0.84526686180765	0.810844190064483	mHSC_L	DeepDRIM
656	spi1	0.931032188527099	0.946398393634192	mHSC_L	DeepDRIM
657	stat1	0.871473221133829	0.840851226267172	mHSC_L	DeepDRIM
658	stat3	0.893040827902912	0.860834794651444	mHSC_L	DeepDRIM
