## Additional_file4 for "DeepDRIM: a deep neural network to reconstruct cell-type-specific gene regulatory network using single-cell RNA-Seq Data"

	TF	AUROC	AUPRC	dataset_label	method_label
1	brca1	0.689613526570048	0.73297650127718	hESC	GENIE3
2	chd2	0.626271115219766	0.624524227530883	hESC	GENIE3
3	foxh1	0.50399290150843	0.735114837559617	hESC	GENIE3
4	foxp1	0.626607955669899	0.661297570241779	hESC	GENIE3
5	hnf4a	0.478333333333333	0.595310125595051	hESC	GENIE3
6	klf4	0.455128205128205	0.492790487104868	hESC	GENIE3
7	pdx1	0.461560203504805	0.487968917112594	hESC	GENIE3
8	rxra	0.464285714285714	0.728494124922696	hESC	GENIE3
9	sap30	0.669780511885775	0.684985888310646	hESC	GENIE3
10	sin3a	0.716127426580388	0.733214882954135	hESC	GENIE3
11	smad3	0.398268398268398	0.63728175295918	hESC	GENIE3
13	sp4	0.686029411764706	0.678831673434771	hESC	GENIE3
14	tbp	0.699613677461779	0.795541227342615	hESC	GENIE3
15	trim28	0.486029411764706	0.502354100364065	hESC	GENIE3
16	yy1	0.663981660307441	0.713516855687172	hESC	GENIE3
19	brca1	0.62	0.704617119562005	hESC	GRNBOOST
20	chd2	0.608559782608696	0.607358840912174	hESC	GRNBOOST
21	foxh1	0.47037037037037	0.64960671364378	hESC	GRNBOOST
22	foxp1	0.597641941391941	0.655352728055811	hESC	GRNBOOST
27	sap30	0.641758241758242	0.686850622554506	hESC	GRNBOOST
28	sin3a	0.644470868014269	0.674365755224881	hESC	GRNBOOST
29	smad3	0.464285714285714	0.713988037292635	hESC	GRNBOOST
30	sp4	0.615951211785205	0.628459292708744	hESC	GRNBOOST
31	tbp	0.618333146717426	0.746628800793493	hESC	GRNBOOST
32	trim28	0.552738336713996	0.53776316279567	hESC	GRNBOOST
33	yy1	0.614741641337386	0.666152801728238	hESC	GRNBOOST
36	brca1	0.3743961352657	0.549708132780657	hESC	PIDC
37	chd2	0.42650642911169	0.475607164995785	hESC	PIDC
38	foxh1	0.464063886424135	0.686142760903717	hESC	PIDC
39	foxp1	0.480259251929547	0.559439821258638	hESC	PIDC
40	hnf4a	0.481666666666667	0.591119264756699	hESC	PIDC
41	klf4	0.512820512820513	0.598974895364175	hESC	PIDC
42	pdx1	0.498633132859486	0.518371817946405	hESC	PIDC
43	rxra	0.178571428571429	0.513811585240157	hESC	PIDC
44	sap30	0.596870965292018	0.662114735759495	hESC	PIDC
45	sin3a	0.562186825949892	0.654101739101217	hESC	PIDC
46	smad3	0.437229437229437	0.659906718818053	hESC	PIDC
48	sp4	0.58156862745098	0.629944873211908	hESC	PIDC
49	tbp	0.565263850073977	0.738200212551316	hESC	PIDC
50	trim28	0.549264705882353	0.574961597475397	hESC	PIDC
51	yy1	0.529731342346162	0.623759685031966	hESC	PIDC
54	brca1	0.479468599033816	0.611052295489682	hESC	PPCOR
55	chd2	0.506471132027902	0.532108995299179	hESC	PPCOR
56	foxh1	0.5	0.680555555555556	hESC	PPCOR
57	foxp1	0.508064516129032	0.571929824561404	hESC	PPCOR
58	hnf4a	0.5	0.6	hESC	PPCOR
59	klf4	0.5	0.52	hESC	PPCOR
60	pdx1	0.508064516129032	0.520261263663023	hESC	PPCOR
61	rxra	0.5	0.636363636363636	hESC	PPCOR
62	sap30	0.492367281840966	0.572173969406274	hESC	PPCOR
63	sin3a	0.506736675252625	0.591325453476153	hESC	PPCOR
64	smad3	0.484848484848485	0.695848400751269	hESC	PPCOR
66	sp4	0.49639902676399	0.521977525400585	hESC	PPCOR
67	tbp	0.498417721518987	0.673411214154049	hESC	PPCOR
68	trim28	0.485294117647059	0.540540540540541	hESC	PPCOR
69	yy1	0.506641857835979	0.589201469153715	hESC	PPCOR
72	brca1	0.479468599033816	0.606308426846081	hESC	SCODE
73	chd2	0.529834439868897	0.55119718724769	hESC	SCODE
74	foxh1	0.474711623779947	0.680816657364029	hESC	SCODE
75	foxp1	0.520680783692856	0.580729995634113	hESC	SCODE
76	hnf4a	0.551666666666667	0.694586129562305	hESC	SCODE
77	klf4	0.442307692307692	0.481647176427766	hESC	SCODE
78	pdx1	0.496992892290869	0.52678393287721	hESC	SCODE
79	rxra	0.678571428571429	0.855952380952381	hESC	SCODE
80	sap30	0.49669628616997	0.565964395107043	hESC	SCODE
81	sin3a	0.528564823987848	0.611892383344032	hESC	SCODE
82	smad3	0.296536796536797	0.597075548610179	hESC	SCODE
84	sp4	0.546666666666667	0.565591851175531	hESC	SCODE
85	tbp	0.561688311688312	0.702868271819825	hESC	SCODE
86	trim28	0.436764705882353	0.514500964614409	hESC	SCODE
87	yy1	0.499756622230597	0.576035837627092	hESC	SCODE
90	brca1	0.437134502923977	0.649976635697639	hESC	SINCERITIES
91	chd2	0.5512209513435	0.577677252849444	hESC	SINCERITIES
92	foxh1	0.504436557231588	0.703972688978704	hESC	SINCERITIES
93	foxp1	0.537918234778574	0.641395572426688	hESC	SINCERITIES
94	hnf4a	0.484210526315789	0.638963267692745	hESC	SINCERITIES
95	klf4	0.275641025641026	0.407813975868275	hESC	SINCERITIES
96	pdx1	0.568697729988053	0.638249258849332	hESC	SINCERITIES
97	rxra	0.642857142857143	0.846861471861472	hESC	SINCERITIES
98	sap30	0.506182121971596	0.603981788978512	hESC	SINCERITIES
99	sin3a	0.550793650793651	0.637156510562369	hESC	SINCERITIES
100	smad3	0.588578088578088	0.804387858540683	hESC	SINCERITIES
102	sp4	0.578515625	0.579780009828706	hESC	SINCERITIES
103	tbp	0.52666386471519	0.701679131370061	hESC	SINCERITIES
104	trim28	0.546875	0.62718890208699	hESC	SINCERITIES
105	yy1	0.528081192627909	0.632227269762234	hESC	SINCERITIES
108	brca1	0.814009661835749	0.85256555840162	hESC	DeepDRIM
109	chd2	0.773804521388352	0.749661957368663	hESC	DeepDRIM
110	foxh1	0.379769299023957	0.606085563485871	hESC	DeepDRIM
111	foxp1	0.703591925588759	0.717160494655348	hESC	DeepDRIM
112	hnf4a	0.545	0.680984177353463	hESC	DeepDRIM
113	klf4	0.666666666666667	0.699540517961571	hESC	DeepDRIM
114	pdx1	0.674392312040701	0.615804697166257	hESC	DeepDRIM
115	rxra	0.464285714285714	0.654004329004329	hESC	DeepDRIM
116	sap30	0.780943766018393	0.76394403611598	hESC	DeepDRIM
117	sin3a	0.828077718065316	0.861465095402353	hESC	DeepDRIM
118	smad3	0.649350649350649	0.847909398634435	hESC	DeepDRIM
120	sp4	0.79968072755418	0.810031216838903	hESC	DeepDRIM
121	tbp	0.815927419354839	0.896279094720218	hESC	DeepDRIM
122	trim28	0.585294117647059	0.605844692837174	hESC	DeepDRIM
123	yy1	0.775886612613728	0.804968892672038	hESC	DeepDRIM
126	bach2	0.554776710005653	0.59532255166158	mHSC_E	GENIE3
127	bcl11b	0.568555527447508	0.715833576315163	mHSC_E	GENIE3
128	ebf1	0.470800524934383	0.556219111491854	mHSC_E	GENIE3
129	egr2	0.602262374734285	0.719051459897579	mHSC_E	GENIE3
130	elf1	0.546768046768047	0.616088111167869	mHSC_E	GENIE3
131	fos	0.514358590182648	0.629569139067802	mHSC_E	GENIE3
132	foxo1	0.545454545454546	0.636015302345193	mHSC_E	GENIE3
133	gfi1b	0.479460868976261	0.526002772299447	mHSC_E	GENIE3
134	hdac2	0.651432630831163	0.797983329357346	mHSC_E	GENIE3
137	junb	0.559630940343782	0.630453297069625	mHSC_E	GENIE3
138	nr1h3	0.494265973359926	0.567572338426544	mHSC_E	GENIE3
139	rad21	0.473643410852713	0.741917788835571	mHSC_E	GENIE3
140	rag1	0.62070282658518	0.68415636590684	mHSC_E	GENIE3
142	spi1	0.515897435897436	0.776038126140699	mHSC_E	GENIE3
143	stat2	0.626164104259657	0.743367640023659	mHSC_E	GENIE3
144	stat3	0.541501976284585	0.712680605997289	mHSC_E	GENIE3
145	wdr5	0.639951144327798	0.757868921024505	mHSC_E	GENIE3
146	bach2	0.514050632911392	0.563140884022735	mHSC_E	GRNBOOST
147	bcl11b	0.680840163934426	0.800274952213119	mHSC_E	GRNBOOST
148	ebf1	0.4234595192042	0.512087392563385	mHSC_E	GRNBOOST
149	egr2	0.632648240018899	0.73271285889503	mHSC_E	GRNBOOST
150	elf1	0.545997228440465	0.617355899462639	mHSC_E	GRNBOOST
151	fos	0.485714285714286	0.615493965111465	mHSC_E	GRNBOOST
152	foxo1	0.528948488718604	0.592956861578483	mHSC_E	GRNBOOST
153	gfi1b	0.476793698105174	0.51723485977265	mHSC_E	GRNBOOST
154	hdac2	0.62078853046595	0.834316447775515	mHSC_E	GRNBOOST
155	junb	0.558997821350762	0.617209887765956	mHSC_E	GRNBOOST
156	nr1h3	0.470588235294118	0.532503264055795	mHSC_E	GRNBOOST
157	rad21	0.441929720071471	0.733248013074366	mHSC_E	GRNBOOST
158	rag1	0.566225165562914	0.631648320195716	mHSC_E	GRNBOOST
160	spi1	0.43910521955261	0.795029096762364	mHSC_E	GRNBOOST
161	stat2	0.53950103950104	0.707008615549054	mHSC_E	GRNBOOST
162	stat3	0.482902418682235	0.631220718017871	mHSC_E	GRNBOOST
163	wdr5	0.591644601353339	0.724600780141989	mHSC_E	GRNBOOST
164	bach2	0.485434332014321	0.549118847544911	mHSC_E	PIDC
165	bcl11b	0.40361750569188	0.655618395280569	mHSC_E	PIDC
166	ebf1	0.507791994750656	0.582219295246084	mHSC_E	PIDC
167	egr2	0.475908492762425	0.624227176920343	mHSC_E	PIDC
168	elf1	0.454933954933955	0.574666141327554	mHSC_E	PIDC
169	fos	0.466003139269406	0.59776167960187	mHSC_E	PIDC
170	foxo1	0.468150896722325	0.554850357342673	mHSC_E	PIDC
171	gfi1b	0.454028243421721	0.50780585533417	mHSC_E	PIDC
172	hdac2	0.584655458205067	0.783272682832234	mHSC_E	PIDC
175	junb	0.519059656218402	0.603924051530314	mHSC_E	PIDC
176	nr1h3	0.459220742218107	0.551868763075748	mHSC_E	PIDC
177	rad21	0.639147286821705	0.836576093798935	mHSC_E	PIDC
178	rag1	0.455595874713522	0.591676150790936	mHSC_E	PIDC
180	spi1	0.423076923076923	0.752158169123079	mHSC_E	PIDC
181	stat2	0.52308921584835	0.678682386790366	mHSC_E	PIDC
182	stat3	0.379823075475249	0.616743310468274	mHSC_E	PIDC
183	wdr5	0.577631081513363	0.739360827336654	mHSC_E	PIDC
184	bach2	0.543885434332014	0.608559820077916	mHSC_E	SCODE
185	bcl11b	0.489754616746775	0.710734423605279	mHSC_E	SCODE
186	ebf1	0.435941601049869	0.537444248449938	mHSC_E	SCODE
187	egr2	0.502758376353882	0.632860051110618	mHSC_E	SCODE
188	elf1	0.522027972027972	0.619899468467832	mHSC_E	SCODE
189	fos	0.537136130136986	0.637102065436676	mHSC_E	SCODE
190	foxo1	0.522325293753865	0.597128295359664	mHSC_E	SCODE
191	gfi1b	0.540079244132886	0.621863091313996	mHSC_E	SCODE
192	hdac2	0.387639119109638	0.647579074126809	mHSC_E	SCODE
195	junb	0.546536905965622	0.62189197153958	mHSC_E	SCODE
196	nr1h3	0.536647909395256	0.633800498644321	mHSC_E	SCODE
197	rad21	0.331395348837209	0.654428660036223	mHSC_E	SCODE
198	rag1	0.553915202444614	0.646366927383844	mHSC_E	SCODE
200	spi1	0.344615384615385	0.70359757426278	mHSC_E	SCODE
201	stat2	0.468755166143164	0.629745680231426	mHSC_E	SCODE
202	stat3	0.505646527385658	0.719654989103463	mHSC_E	SCODE
203	wdr5	0.468898130107308	0.613930136005177	mHSC_E	SCODE
204	bach2	0.562464669304692	0.61554868527224	mHSC_E	DeepDRIM
205	bcl11b	0.835567923096383	0.922864929847331	mHSC_E	DeepDRIM
206	ebf1	0.595259355467164	0.626017582781859	mHSC_E	DeepDRIM
207	egr2	0.784219520047549	0.850101461862095	mHSC_E	DeepDRIM
208	elf1	0.684450323339212	0.720535299338588	mHSC_E	DeepDRIM
209	fos	0.615820687249259	0.686418556723321	mHSC_E	DeepDRIM
210	foxo1	0.66530612244898	0.670150571819878	mHSC_E	DeepDRIM
211	gfi1b	0.656011514258937	0.646740385561711	mHSC_E	DeepDRIM
212	hdac2	0.954061094008998	0.98368355011563	mHSC_E	DeepDRIM
215	junb	0.567947421638018	0.636009536442082	mHSC_E	DeepDRIM
216	nr1h3	0.518487394957983	0.576576865463748	mHSC_E	DeepDRIM
217	rad21	0.912790697674419	0.969039278690554	mHSC_E	DeepDRIM
218	rag1	0.755262158054711	0.800065576587381	mHSC_E	DeepDRIM
220	spi1	0.949230769230769	0.975145821633961	mHSC_E	DeepDRIM
221	stat2	0.801261916570232	0.87384429175347	mHSC_E	DeepDRIM
222	stat3	0.916120929398044	0.948322978630389	mHSC_E	DeepDRIM
223	wdr5	0.915318338214804	0.952419630039707	mHSC_E	DeepDRIM
224	bach2	0.547958870472683	0.586792844066362	mHSC_E	SINCERITIES
225	bcl11b	0.512121212121212	0.726142728659772	mHSC_E	SINCERITIES
226	ebf1	0.500085792724777	0.552170967282827	mHSC_E	SINCERITIES
227	egr2	0.631693599493029	0.690656748095506	mHSC_E	SINCERITIES
228	elf1	0.537041319765649	0.624174088118273	mHSC_E	SINCERITIES
229	fos	0.467234343848404	0.589837374446702	mHSC_E	SINCERITIES
230	foxo1	0.624724919093851	0.655784374568661	mHSC_E	SINCERITIES
231	gfi1b	0.388719298245614	0.501439772211564	mHSC_E	SINCERITIES
232	hdac2	0.501443190763579	0.738397134750616	mHSC_E	SINCERITIES
235	junb	0.503674377684625	0.592367528253256	mHSC_E	SINCERITIES
236	nr1h3	0.494343389529725	0.571890893546996	mHSC_E	SINCERITIES
237	rad21	0.657848324514991	0.853154861784094	mHSC_E	SINCERITIES
238	rag1	0.482749711832744	0.572854250992745	mHSC_E	SINCERITIES
240	spi1	0.439892344497608	0.718684692570553	mHSC_E	SINCERITIES
241	stat2	0.348608006502743	0.587289422982943	mHSC_E	SINCERITIES
242	stat3	0.643199184921039	0.790005901938804	mHSC_E	SINCERITIES
243	wdr5	0.599926389400074	0.703833095049097	mHSC_E	SINCERITIES
244	bcl11b	0.672367330016584	0.804989282893019	mHSC_GM	GENIE3
245	bmi1	0.45	0.456963342020779	mHSC_GM	GENIE3
246	cbfb	0.629050362942453	0.73696987484217	mHSC_GM	GENIE3
247	elf1	0.596937113066145	0.687458983356307	mHSC_GM	GENIE3
248	elf4	0.602284370538339	0.696049970924071	mHSC_GM	GENIE3
249	esr1	0.612198559348575	0.604987072501218	mHSC_GM	GENIE3
250	fos	0.528762247397428	0.651176118966413	mHSC_GM	GENIE3
251	foxo1	0.533737562189055	0.606935290629824	mHSC_GM	GENIE3
252	gata2	0.491631591157658	0.585809562663412	mHSC_GM	GENIE3
253	gfi1	0.615342163355408	0.684373964666516	mHSC_GM	GENIE3
254	irf1	0.540978330830294	0.63969487493295	mHSC_GM	GENIE3
255	jun	0.604430379746835	0.769475410283588	mHSC_GM	GENIE3
256	notch1	0.570927090436144	0.544197651824183	mHSC_GM	GENIE3
257	nr4a1	0.514114824673831	0.597281952727263	mHSC_GM	GENIE3
258	rad21	0.707292707292707	0.87809243452616	mHSC_GM	GENIE3
259	rpa1	0.461538461538462	0.293452380952381	mHSC_GM	GENIE3
260	stat1	0.649039615846339	0.802409757742807	mHSC_GM	GENIE3
263	bcl11b	0.672991777356104	0.755441960527469	mHSC_GM	GRNBOOST
264	bmi1	0.627777777777778	0.689333412159499	mHSC_GM	GRNBOOST
265	cbfb	0.57652711050103	0.656683685675859	mHSC_GM	GRNBOOST
266	elf1	0.527313419201608	0.640196422023716	mHSC_GM	GRNBOOST
267	elf4	0.548065416832868	0.625083125518447	mHSC_GM	GRNBOOST
268	esr1	0.486682808716707	0.477456479315094	mHSC_GM	GRNBOOST
269	fos	0.52464953271028	0.657224801661735	mHSC_GM	GRNBOOST
270	foxo1	0.426666666666667	0.51570211592072	mHSC_GM	GRNBOOST
271	gata2	0.469022869022869	0.523711656176913	mHSC_GM	GRNBOOST
272	gfi1	0.549209586945436	0.600048113708631	mHSC_GM	GRNBOOST
273	irf1	0.546201814058957	0.63559971456753	mHSC_GM	GRNBOOST
274	jun	0.523101194500789	0.631284631982457	mHSC_GM	GRNBOOST
275	notch1	0.506545628284759	0.43909632418487	mHSC_GM	GRNBOOST
276	nr4a1	0.577732320280538	0.561002707545219	mHSC_GM	GRNBOOST
277	rad21	0.507070707070707	0.691324792400428	mHSC_GM	GRNBOOST
278	rpa1	0.25	0.307575757575758	mHSC_GM	GRNBOOST
279	stat1	0.574946081955428	0.748592786909976	mHSC_GM	GRNBOOST
282	bcl11b	0.426824212271974	0.65564135589688	mHSC_GM	PIDC
283	bmi1	0.5234375	0.47793620455297	mHSC_GM	PIDC
284	cbfb	0.490234228840829	0.684636851054031	mHSC_GM	PIDC
285	elf1	0.480344239357522	0.581902191497916	mHSC_GM	PIDC
286	elf4	0.50084824053078	0.652103626733059	mHSC_GM	PIDC
287	esr1	0.450516755402443	0.534762422685478	mHSC_GM	PIDC
288	fos	0.547669167176975	0.658307349658272	mHSC_GM	PIDC
289	foxo1	0.428949004975124	0.567616829924569	mHSC_GM	PIDC
290	gata2	0.415404500712558	0.54898705308769	mHSC_GM	PIDC
291	gfi1	0.509726821192053	0.608719455757273	mHSC_GM	PIDC
292	irf1	0.542801973825359	0.64335794030394	mHSC_GM	PIDC
293	jun	0.47251356238698	0.68692581974346	mHSC_GM	PIDC
294	notch1	0.493067656640655	0.495003927358019	mHSC_GM	PIDC
295	nr4a1	0.473232771369417	0.567270117984296	mHSC_GM	PIDC
296	rad21	0.486846486846487	0.756085787108284	mHSC_GM	PIDC
297	rpa1	0.538461538461538	0.328135198135198	mHSC_GM	PIDC
298	stat1	0.638175270108043	0.80443144553852	mHSC_GM	PIDC
301	bcl11b	0.499585406301824	0.68687467087941	mHSC_GM	PPCOR
302	bmi1	0.475	0.37315233785822	mHSC_GM	PPCOR
303	cbfb	0.511823692284667	0.66666765894638	mHSC_GM	PPCOR
304	elf1	0.499018149927553	0.596438183669413	mHSC_GM	PPCOR
305	elf4	0.498446292097086	0.626397614307842	mHSC_GM	PPCOR
306	esr1	0.499217037269026	0.549914736393349	mHSC_GM	PPCOR
307	fos	0.515022198407838	0.618060154320915	mHSC_GM	PPCOR
308	foxo1	0.5	0.588957055214724	mHSC_GM	PPCOR
309	gata2	0.498880989994734	0.593132053897272	mHSC_GM	PPCOR
310	gfi1	0.494860651214128	0.612350957410424	mHSC_GM	PPCOR
311	irf1	0.510328389830508	0.601176063645797	mHSC_GM	PPCOR
312	jun	0.496835443037975	0.691638516074942	mHSC_GM	PPCOR
313	notch1	0.495024875621891	0.50378454045734	mHSC_GM	PPCOR
314	nr4a1	0.496598639455782	0.584745762711864	mHSC_GM	PPCOR
315	rad21	0.514818514818515	0.740545150249011	mHSC_GM	PPCOR
316	rpa1	0.5	0.277777777777778	mHSC_GM	PPCOR
317	stat1	0.499399759903962	0.701574657187385	mHSC_GM	PPCOR
320	bcl11b	0.515029021558872	0.698485001735725	mHSC_GM	SCODE
321	bmi1	0.3703125	0.3278448109648	mHSC_GM	SCODE
322	cbfb	0.515902117787922	0.677148256610425	mHSC_GM	SCODE
323	elf1	0.50573858003508	0.59471768604348	mHSC_GM	SCODE
324	elf4	0.522919291173259	0.639493986604104	mHSC_GM	SCODE
325	esr1	0.421468838083307	0.499791648126431	mHSC_GM	SCODE
326	fos	0.520897121861604	0.6260110547313	mHSC_GM	SCODE
327	foxo1	0.532338308457711	0.631456299890176	mHSC_GM	SCODE
328	gata2	0.443621642969984	0.561181245613807	mHSC_GM	SCODE
329	gfi1	0.556084437086093	0.64462746835859	mHSC_GM	SCODE
330	irf1	0.608686440677966	0.709412121469602	mHSC_GM	SCODE
331	jun	0.510216998191682	0.704382308604568	mHSC_GM	SCODE
332	notch1	0.522815216845068	0.52383139620578	mHSC_GM	SCODE
333	nr4a1	0.490748956587466	0.598822104158602	mHSC_GM	SCODE
334	rad21	0.450882450882451	0.696126128404833	mHSC_GM	SCODE
335	rpa1	0.507692307692308	0.301904761904762	mHSC_GM	SCODE
336	stat1	0.519327731092437	0.712416312327362	mHSC_GM	SCODE
339	bcl11b	0.585081585081585	0.753787505996264	mHSC_GM	SINCERITIES
340	bmi1	0.5953125	0.485325854700855	mHSC_GM	SINCERITIES
341	cbfb	0.491936784389615	0.67838899981239	mHSC_GM	SINCERITIES
342	elf1	0.438583018273472	0.555140982100354	mHSC_GM	SINCERITIES
343	elf4	0.487216476927088	0.618918677063695	mHSC_GM	SINCERITIES
344	esr1	0.542724406835905	0.580107719704274	mHSC_GM	SINCERITIES
345	fos	0.515837915371743	0.624130545120028	mHSC_GM	SINCERITIES
346	foxo1	0.463157894736842	0.562318238352821	mHSC_GM	SINCERITIES
347	gata2	0.521253727203384	0.598285934897951	mHSC_GM	SINCERITIES
348	gfi1	0.488444444444444	0.605718305422259	mHSC_GM	SINCERITIES
349	irf1	0.490497076023392	0.608586555724915	mHSC_GM	SINCERITIES
350	jun	0.579047437969389	0.779338618455857	mHSC_GM	SINCERITIES
351	notch1	0.507773631840796	0.500587186325567	mHSC_GM	SINCERITIES
352	nr4a1	0.494513457556936	0.595116165648724	mHSC_GM	SINCERITIES
353	rad21	0.404444444444444	0.73317015683967	mHSC_GM	SINCERITIES
354	rpa1	0.307692307692308	0.255555555555556	mHSC_GM	SINCERITIES
355	stat1	0.525128205128205	0.71366665414395	mHSC_GM	SINCERITIES
358	bcl11b	0.883188225538972	0.943337051488446	mHSC_GM	DeepDRIM
359	bmi1	0.31875	0.299066831940009	mHSC_GM	DeepDRIM
360	cbfb	0.893298059964727	0.937312762863224	mHSC_GM	DeepDRIM
361	elf1	0.714455782312925	0.76394448280656	mHSC_GM	DeepDRIM
362	elf4	0.791155984193959	0.860821316727296	mHSC_GM	DeepDRIM
363	esr1	0.830024813895782	0.848058086291414	mHSC_GM	DeepDRIM
364	fos	0.703814119882986	0.764998266704501	mHSC_GM	DeepDRIM
365	foxo1	0.750310945273632	0.768419319546262	mHSC_GM	DeepDRIM
366	gata2	0.793258873827594	0.829018791405947	mHSC_GM	DeepDRIM
367	gfi1	0.90063754747694	0.941102685781603	mHSC_GM	DeepDRIM
368	irf1	0.540495867768595	0.622477256566548	mHSC_GM	DeepDRIM
369	jun	0.875616197183099	0.930709974951466	mHSC_GM	DeepDRIM
370	notch1	0.794691278173043	0.750796453396721	mHSC_GM	DeepDRIM
371	nr4a1	0.70828437132785	0.752780728939945	mHSC_GM	DeepDRIM
372	rad21	0.929070929070929	0.976057680115149	mHSC_GM	DeepDRIM
373	rpa1	0.523076923076923	0.315	mHSC_GM	DeepDRIM
374	stat1	0.903022075315783	0.954619124156101	mHSC_GM	DeepDRIM
377	bcl11b	0.561284486657621	0.72607545117678	mHSC_L	GENIE3
378	bhlhe40	0.525063082298137	0.635087462785674	mHSC_L	GENIE3
379	cbx7	0.455844720196997	0.500849323399571	mHSC_L	GENIE3
380	egr2	0.527084528590553	0.612218332767777	mHSC_L	GENIE3
382	esr1	0.576640188290674	0.593945491259236	mHSC_L	GENIE3
383	ets1	0.567565639269407	0.74206681500651	mHSC_L	GENIE3
385	gata2	0.420300650054171	0.526000200863642	mHSC_L	GENIE3
386	hdac2	0.637917222963952	0.823177623760902	mHSC_L	GENIE3
387	ikzf1	0.481133919843597	0.680800495024112	mHSC_L	GENIE3
389	irf8	0.48672829036635	0.564665522299768	mHSC_L	GENIE3
390	junb	0.584130738630255	0.735366649731427	mHSC_L	GENIE3
392	myc	0.544351073762839	0.63687908959904	mHSC_L	GENIE3
393	satb1	0.409787444389521	0.543273460275958	mHSC_L	GENIE3
394	smad4	0.596212982855217	0.638785877599709	mHSC_L	GENIE3
395	spi1	0.502076411960133	0.730800490362192	mHSC_L	GENIE3
396	stat1	0.614075841285786	0.762344528979336	mHSC_L	GENIE3
397	stat3	0.62705223880597	0.764930069875843	mHSC_L	GENIE3
400	bcl11b	0.688552188552189	0.766851972814356	mHSC_L	GRNBOOST
401	bhlhe40	0.58695652173913	0.669683549395539	mHSC_L	GRNBOOST
402	cbx7	0.445082720588235	0.453701503517591	mHSC_L	GRNBOOST
403	egr2	0.531894934333959	0.668594490597118	mHSC_L	GRNBOOST
404	esr1	0.569470572426767	0.52670427841662	mHSC_L	GRNBOOST
405	ets1	0.424710424710425	0.605283425550568	mHSC_L	GRNBOOST
407	gata2	0.360080442433384	0.490076115321979	mHSC_L	GRNBOOST
408	hdac2	0.534339622641509	0.759086985884762	mHSC_L	GRNBOOST
409	ikzf1	0.534761904761905	0.656630617304851	mHSC_L	GRNBOOST
410	irf8	0.517251461988304	0.614906574707086	mHSC_L	GRNBOOST
411	junb	0.544380587484036	0.708288293171562	mHSC_L	GRNBOOST
413	myc	0.412941176470588	0.541824819435369	mHSC_L	GRNBOOST
414	satb1	0.412057639330367	0.487123337868684	mHSC_L	GRNBOOST
415	smad4	0.567502986857826	0.604761829797344	mHSC_L	GRNBOOST
416	spi1	0.318181818181818	0.750356583368533	mHSC_L	GRNBOOST
417	stat1	0.649307844429796	0.788965707210801	mHSC_L	GRNBOOST
418	stat3	0.584420289855072	0.765812315227373	mHSC_L	GRNBOOST
421	bcl11b	0.429443690637721	0.644673639343879	mHSC_L	PIDC
422	bhlhe40	0.520356172360248	0.640586880902992	mHSC_L	PIDC
423	cbx7	0.440200859446671	0.472589213248872	mHSC_L	PIDC
424	egr2	0.531172308280742	0.641075529221272	mHSC_L	PIDC
426	esr1	0.402765519270374	0.503492548448166	mHSC_L	PIDC
427	ets1	0.541952054794521	0.755370642503373	mHSC_L	PIDC
429	gata2	0.442510834236186	0.532675567406898	mHSC_L	PIDC
430	hdac2	0.486248331108144	0.745150931633203	mHSC_L	PIDC
431	ikzf1	0.336070381231672	0.59469976162879	mHSC_L	PIDC
433	irf8	0.555715739484396	0.632626479927415	mHSC_L	PIDC
434	junb	0.502419094720998	0.666782742633359	mHSC_L	PIDC
436	myc	0.544817927170868	0.685278478453962	mHSC_L	PIDC
437	satb1	0.398517053880376	0.54112858905488	mHSC_L	PIDC
438	smad4	0.563650532878386	0.643640371549927	mHSC_L	PIDC
439	spi1	0.441445182724252	0.761722015332714	mHSC_L	PIDC
440	stat1	0.518144148669011	0.710617688129019	mHSC_L	PIDC
441	stat3	0.519309701492537	0.721239802668123	mHSC_L	PIDC
444	bcl11b	0.507462686567164	0.666666666666667	mHSC_L	PPCOR
445	bhlhe40	0.5	0.615089977423616	mHSC_L	PPCOR
446	cbx7	0.4928092042186	0.513895630758634	mHSC_L	PPCOR
447	egr2	0.501984126984127	0.604446722867776	mHSC_L	PPCOR
449	esr1	0.492424242424242	0.557982727490078	mHSC_L	PPCOR
450	ets1	0.494791666666667	0.722449846691772	mHSC_L	PPCOR
452	gata2	0.494116460462614	0.59071934542182	mHSC_L	PPCOR
453	hdac2	0.480774365821095	0.753455311307095	mHSC_L	PPCOR
454	ikzf1	0.510654936461388	0.706422153483576	mHSC_L	PPCOR
456	irf8	0.496296296296296	0.565963668858535	mHSC_L	PPCOR
457	junb	0.503521126760563	0.650595779460812	mHSC_L	PPCOR
459	myc	0.519607843137255	0.631578947368421	mHSC_L	PPCOR
460	satb1	0.501730103806228	0.624149862784871	mHSC_L	PPCOR
461	smad4	0.5	0.559123507030621	mHSC_L	PPCOR
462	spi1	0.517857142857143	0.761061946902655	mHSC_L	PPCOR
463	stat1	0.497049221496735	0.671907412351866	mHSC_L	PPCOR
464	stat3	0.489458955223881	0.700982965792973	mHSC_L	PPCOR
467	bcl11b	0.469583898688376	0.659161326785729	mHSC_L	SCODE
468	bhlhe40	0.473553959627329	0.583156979774572	mHSC_L	SCODE
469	cbx7	0.532070949185043	0.56161604854966	mHSC_L	SCODE
470	egr2	0.504446356855995	0.6177057224843	mHSC_L	SCODE
472	esr1	0.539938217122683	0.574513656632514	mHSC_L	SCODE
473	ets1	0.372074771689498	0.63873871867289	mHSC_L	SCODE
475	gata2	0.418908015061861	0.525578683764099	mHSC_L	SCODE
476	hdac2	0.394926568758344	0.697261959848559	mHSC_L	SCODE
477	ikzf1	0.47741935483871	0.703703061871667	mHSC_L	SCODE
479	irf8	0.517340067340067	0.592010227912802	mHSC_L	SCODE
480	junb	0.452290076335878	0.612935557386704	mHSC_L	SCODE
482	myc	0.341036414565826	0.515469398470685	mHSC_L	SCODE
483	satb1	0.500365793376174	0.61514761523598	mHSC_L	SCODE
484	smad4	0.497129326963373	0.556339534520081	mHSC_L	SCODE
485	spi1	0.506229235880399	0.762388877820804	mHSC_L	SCODE
486	stat1	0.473631341034656	0.634292581984722	mHSC_L	SCODE
487	stat3	0.555597014925373	0.720438801639281	mHSC_L	SCODE
490	bcl11b	0.490684435243887	0.687853220838355	mHSC_L	SINCERITIES
491	bhlhe40	0.577482278677498	0.675018965625562	mHSC_L	SINCERITIES
492	cbx7	0.53953953953954	0.547345086163638	mHSC_L	SINCERITIES
493	egr2	0.509358974358974	0.632460979228119	mHSC_L	SINCERITIES
495	esr1	0.480428780250122	0.59857784528881	mHSC_L	SINCERITIES
496	ets1	0.544580761115887	0.772857613172968	mHSC_L	SINCERITIES
498	gata2	0.500586832935998	0.602070027584299	mHSC_L	SINCERITIES
499	hdac2	0.602463054187192	0.826540279560544	mHSC_L	SINCERITIES
500	ikzf1	0.591337719298246	0.755786955059827	mHSC_L	SINCERITIES
502	irf8	0.519966465163482	0.584901264120086	mHSC_L	SINCERITIES
503	junb	0.506913108874234	0.663759680310134	mHSC_L	SINCERITIES
505	myc	0.453497942386831	0.637786835577986	mHSC_L	SINCERITIES
506	satb1	0.489131350577134	0.642187720830495	mHSC_L	SINCERITIES
507	smad4	0.522110999888778	0.576784857393995	mHSC_L	SINCERITIES
508	spi1	0.490909090909091	0.826027322872453	mHSC_L	SINCERITIES
509	stat1	0.587693389592124	0.737677036241475	mHSC_L	SINCERITIES
510	stat3	0.525052966101695	0.726382335435393	mHSC_L	SINCERITIES
513	bcl11b	0.90513342379014	0.956058165689566	mHSC_L	DeepDRIM
514	bhlhe40	0.747743594720497	0.783750393037184	mHSC_L	DeepDRIM
515	cbx7	0.521247002398082	0.541660464056626	mHSC_L	DeepDRIM
516	egr2	0.811609486314211	0.855741448384074	mHSC_L	DeepDRIM
518	esr1	0.818181818181818	0.841893101030341	mHSC_L	DeepDRIM
519	ets1	0.938652849740933	0.975567584116447	mHSC_L	DeepDRIM
521	gata2	0.748882719393283	0.764501587134456	mHSC_L	DeepDRIM
522	hdac2	0.972496662216288	0.990794541478328	mHSC_L	DeepDRIM
523	ikzf1	0.930663139996221	0.969911595981082	mHSC_L	DeepDRIM
525	irf8	0.602882174731843	0.640153791884583	mHSC_L	DeepDRIM
526	junb	0.656134525785894	0.758180024285718	mHSC_L	DeepDRIM
528	myc	0.922480620155039	0.957122888631922	mHSC_L	DeepDRIM
529	satb1	0.772991380637217	0.832515306499192	mHSC_L	DeepDRIM
530	smad4	0.782088546274064	0.787264655727253	mHSC_L	DeepDRIM
531	spi1	0.932724252491694	0.978962664360014	mHSC_L	DeepDRIM
532	stat1	0.82967032967033	0.892206757372553	mHSC_L	DeepDRIM
533	stat3	0.824745034889962	0.90062425735055	mHSC_L	DeepDRIM
536	cbfa2t2	0.396103896103896	0.606358228800068	mESC	GENIE3
537	chd1	0.376731301939058	0.424823220119324	mESC	GENIE3
538	ctr9	0.101851851851852	0.602750486058721	mESC	GENIE3
539	ddx21	0.33945700831347	0.325582314119663	mESC	GENIE3
540	elob	0.329166666666667	0.301915255443481	mESC	GENIE3
541	gabbr1	0.24373795761079	0.324074932924755	mESC	GENIE3
542	mafk	0.343055555555556	0.479058568433005	mESC	GENIE3
543	ncaph2	0.231664938231174	0.283351373946577	mESC	GENIE3
544	rest	0.399248120300752	0.522600911052675	mESC	GENIE3
547	tcf3	0.161427611438811	0.326179249875561	mESC	GENIE3
549	thap11	0.444444444444444	0.157252231996478	mESC	GENIE3
550	zfp57	0.401211873638344	0.447542954016699	mESC	GENIE3
551	cbfa2t2	0.298245614035088	0.599040417892319	mESC	GRNBOOST
552	chd1	0.522875816993464	0.528540030640749	mESC	GRNBOOST
553	ctr9	0.26	0.728103975700906	mESC	GRNBOOST
554	ddx21	0.487286787558427	0.413756275207889	mESC	GRNBOOST
555	elob	0.454545454545455	0.415289203291993	mESC	GRNBOOST
556	gabbr1	0.376554583141409	0.410784012365544	mESC	GRNBOOST
557	mafk	0.425	0.559019926758916	mESC	GRNBOOST
558	ncaph2	0.368170652876535	0.362136628372401	mESC	GRNBOOST
559	rest	0.497701149425287	0.512459224875437	mESC	GRNBOOST
560	tcf3	0.287071478837841	0.383180725530881	mESC	GRNBOOST
561	thap11	0.3	0.0954545454545455	mESC	GRNBOOST
562	zfp57	0.422427844228792	0.456306973520525	mESC	GRNBOOST
563	cbfa2t2	0.576994434137291	0.781975391709234	mESC	PIDC
564	chd1	0.684210526315789	0.610081018806781	mESC	PIDC
565	ctr9	0.601851851851852	0.811392329111093	mESC	PIDC
566	ddx21	0.636009534329399	0.471915783382493	mESC	PIDC
567	elob	0.645833333333333	0.524295051353875	mESC	PIDC
568	gabbr1	0.751977487070277	0.735732519186002	mESC	PIDC
569	mafk	0.663888888888889	0.714454012948477	mESC	PIDC
570	ncaph2	0.622327747757582	0.527331861449466	mESC	PIDC
571	rest	0.590977443609023	0.608251122762873	mESC	PIDC
574	tcf3	0.402075711192414	0.412106981046977	mESC	PIDC
576	thap11	0.681481481481481	0.287619047619048	mESC	PIDC
577	zfp57	0.744604438997821	0.646368868666559	mESC	PIDC
578	cbfa2t2	0.546382189239332	0.738517501310679	mESC	SCODE
579	chd1	0.626038781163435	0.713472501630396	mESC	SCODE
580	ctr9	0.398148148148148	0.707636658823787	mESC	SCODE
581	ddx21	0.466426370559851	0.321596779619234	mESC	SCODE
582	elob	0.291666666666667	0.292279318889359	mESC	SCODE
583	gabbr1	0.383708548828719	0.357428264816023	mESC	SCODE
584	mafk	0.566666666666667	0.5571197163558	mESC	SCODE
585	ncaph2	0.454160071320707	0.374914793345818	mESC	SCODE
586	rest	0.46390977443609	0.494637136243603	mESC	SCODE
589	tcf3	0.451672515493168	0.440699418461576	mESC	SCODE
591	thap11	0.340740740740741	0.135529619968979	mESC	SCODE
592	zfp57	0.498910675381264	0.446962498013213	mESC	SCODE
593	cbfa2t2	0.844155844155844	0.910976767722367	mESC	DeepDRIM
594	chd1	0.698060941828255	0.724946622939287	mESC	DeepDRIM
595	ctr9	0.884259259259259	0.961037714480874	mESC	DeepDRIM
596	ddx21	0.912912039997674	0.791705624265891	mESC	DeepDRIM
597	elob	0.7875	0.747294372294372	mESC	DeepDRIM
598	gabbr1	0.992039346922219	0.990268211754401	mESC	DeepDRIM
599	mafk	0.863888888888889	0.805180736762313	mESC	DeepDRIM
600	ncaph2	0.9137263377821	0.850025249874833	mESC	DeepDRIM
601	rest	0.736842105263158	0.683582001737416	mESC	DeepDRIM
604	tcf3	0.891313198608335	0.814079241868417	mESC	DeepDRIM
606	thap11	0.866666666666667	0.514285714285714	mESC	DeepDRIM
607	zfp57	0.922463343108504	0.829213530819726	mESC	DeepDRIM
608	cbfa2t2	0.5	0.7	mESC	SINCERITIES
609	chd1	0.526315789473684	0.535087719298246	mESC	SINCERITIES
610	ctr9	0.25	0.771428571428571	mESC	SINCERITIES
611	ddx21	0.395496881141588	0.355203796918213	mESC	SINCERITIES
612	elob	0.325358851674641	0.378787878787879	mESC	SINCERITIES
613	gabbr1	0.442982961086806	0.436737209097709	mESC	SINCERITIES
614	mafk	0.477272727272727	0.576923076923077	mESC	SINCERITIES
615	ncaph2	0.348052316164561	0.361221204373382	mESC	SINCERITIES
616	rest	0.511961722488038	0.559673832468495	mESC	SINCERITIES
619	tcf3	0.43809819121447	0.482510857371986	mESC	SINCERITIES
621	thap11	0.472	0.173333333333333	mESC	SINCERITIES
622	zfp57	0.490338438268104	0.458747930737764	mESC	SINCERITIES
623	cbfa2t2	0.475881261595547	0.678122896559909	mESC	PPCOR
624	chd1	0.509695290858726	0.519455180129486	mESC	PPCOR
625	ctr9	0.657407407407407	0.886439520092844	mESC	PPCOR
626	ddx21	0.510900529039009	0.361871720819865	mESC	PPCOR
627	elob	0.720833333333333	0.617254497953027	mESC	PPCOR
628	gabbr1	0.474064496501369	0.406450547689963	mESC	PPCOR
629	mafk	0.405333333333333	0.483216194284795	mESC	PPCOR
630	ncaph2	0.481378381820497	0.435771293887919	mESC	PPCOR
631	rest	0.449624060150376	0.475223504216146	mESC	PPCOR
634	tcf3	0.512861196147241	0.510540017367321	mESC	PPCOR
636	thap11	0.422222222222222	0.151361556064073	mESC	PPCOR
637	zfp57	0.512493191721133	0.478768160546318	mESC	PPCOR
