## Additional_file5 for "DeepDRIM: a deep neural network to reconstruct cell-type-specific gene regulatory network using single-cell RNA-Seq Data"

Gene	pagerank	degree	betweeness
PMAIP1	0.023288875453435002	101	0.046833894739164654
CASP3	0.023288875453435002	101	0.046833894739164654
PIM3	0.023288875453435002	101	0.046833894739164654
GPX4	0.023288875453435002	101	0.046833894739164654
DYNLRB1	0.023288875453435002	101	0.046833894739164654
PSMB3	0.023288875453435002	101	0.046833894739164654
DNMT1	0.023082413610700497	100	0.04603710879198402
SLA	0.023080783521469386	100	0.04597080863591943
HNRNPU	0.0230558829210159	100	0.04583538229389017
CCNB1	0.023044731844088392	100	0.04567175348282168
RPS27L	0.023044731844088392	100	0.04567175348282168
HIST1H3B	0.023044731844088392	100	0.045671753482821674
PTBP1	0.019957035212096366	87	0.03274246857426982
NDUFS5	0.01981986389019501	86	0.03241530863886676
SLAMF7	0.01676929884982843	70	0.021553416836875876
TPM4	0.01365727837681227	58	0.013664729362412482
LTA4H	0.012276346364207548	53	0.010193474557621731
HMGB2	0.011116382088691958	34	0.049668867737216287
LPXN	0.010950817877993839	47	0.0073485733707492305
PDIA3	0.010732245177697755	46	0.006926082415864956
DUT	0.010732245177697754	46	0.006926082415864956
IMPDH2	0.010732245177697754	46	0.006926082415864956
MRPL57	0.010732245177697754	46	0.006926082415864956
TOP1	0.010732245177697754	46	0.006926082415864956
FOSB	0.010673191791515092	36	0.041373217346798205
ATP5PB	0.009463343244206725	40	0.005141659827913277
EIF4A1	0.008440337662660355	35	0.004027332476172312
PGK1	0.008417451117719224	35	0.003944551300756017
SPI1	0.007414685813541553	30	0.008845468398661908
FOS	0.007239524764125762	28	0.010737447574196311
NFATC2	0.007225192623049855	29	0.008461700165141976
PKHD1L1	0.007209731706137237	29	0.008406828872768982
ATF3	0.0069935096947873615	29	0.005504672803816223
TBX21	0.006981556315114652	29	0.005374110248967863
MIS18BP1	0.006981556315114652	29	0.005374110248967863
DR1	0.006981556315114651	29	0.005374110248967863
MEF2C	0.006759461127762235	28	0.00480118318892651
AKNA	0.0066683402042031405	28	0.003480645270330171
MKRN1	0.0066683402042031405	28	0.003480645270330171
REL	0.006567812828661604	27	0.004499974009208798
RORA	0.006464738525429802	27	0.0031555849781652323
IRF1	0.0064647385254298015	27	0.0031555849781652323
IRF2	0.0064647385254298015	27	0.0031555849781652323
TRAFD1	0.0064647385254298015	27	0.0031555849781652323
ARID3A	0.006463386096798824	27	0.0031488602248684336
ZNF683	0.006463386096798823	27	0.0031488602248684336
ZBP1	0.006463386096798823	27	0.0031488602248684336
STAT1	0.006403973383757165	25	0.006711134163674321
ARF4	0.006363270338974641	25	0.002094420143151953
SATB1	0.006260340234116911	26	0.002860077642512658
ID2	0.006242643338077383	26	0.0026369833151030945
IGHM	0.00606219132663609	25	0.0026546949362334766
MIER1	0.006026317668098252	25	0.002205668543836433
DRAP1	0.005828790245322325	24	0.0020299454277931937
IKZF3	0.005826193420328906	24	0.001991384274414806
ZNFX1	0.005826193420328906	24	0.001991384274414806
PARP12	0.005826193420328906	24	0.001991384274414806
NCOR1	0.005826193420328906	24	0.001991384274414806
SP140	0.005826193420328906	24	0.001991384274414806
TERF2IP	0.005826193420328906	24	0.001991384274414806
TAX1BP1	0.005826193420328906	24	0.001991384274414806
ZNF207	0.005826193420328905	24	0.001991384274414806
SP100	0.0058219193767853625	24	0.001926764523862192
GATA3	0.005821363560693936	24	0.0019223956361726535
TNFRSF18	0.0057490065832533285	22	0.0017461393035455512
HOPX	0.005630032281942422	23	0.0018474940292079367
STAT2	0.005621795129016016	23	0.0017253294917479259
ELF1	0.005621795129016016	23	0.0017253294917479259
IKZF1	0.005621795129016016	23	0.0017253294917479259
SP110	0.005224856124602755	21	0.0013918131798541834
MYBL2	0.0052157704992183114	21	0.0012492572362277684
RUNX3	0.0050199020171984386	20	0.001147081479060624
ADAR	0.0050199020171984386	20	0.001147081479060624
IFI16	0.0050199020171984386	20	0.001147081479060624
MEF2B	0.0046521319055371465	18	0.0008939919370774028
ZBTB20	0.004652131905537146	18	0.0008939919370774028
TCF7	0.004628057902942866	18	0.0006407187647513109
BHLHA15	0.004430036718184729	17	0.0004570627923200359
GPR155	0.004430036718184728	17	0.0004570627923200359
HOXB2	0.004430036718184728	17	0.0004570627923200359
MIXL1	0.004430036718184728	17	0.0004570627923200359
CREB1	0.004233177439550047	16	0.0003108361746360919
RARA	0.004233177439550047	16	0.0003108361746360919
PREX1	0.004233177439550047	16	0.0003108361746360919
SEMA4A	0.004233177439550047	16	0.0003108361746360919
FLI1	0.004233177439550047	16	0.0003108361746360919
BOD1L1	0.004233177439550047	16	0.0003108361746360919
RC3H1	0.004233177439550047	16	0.0003108361746360919
LEF1	0.004233177439550047	16	0.0003108361746360919
SP140L	0.004233177439550047	16	0.0003108361746360919
ZNF292	0.004233177439550047	16	0.0003108361746360919
SP4	0.004233177439550047	16	0.0003108361746360919
TSC22D4	0.004233177439550047	16	0.0003108361746360919
ZC3H13	0.004233177439550047	16	0.0003108361746360919
NFAT5	0.004233177439550047	16	0.0003108361746360919
ZNF638	0.004233177439550047	16	0.0003108361746360919
HELZ	0.004233177439550047	16	0.0003108361746360919
BPTF	0.004233177439550047	16	0.0003108361746360919
ASH1L	0.004233177439550047	16	0.0003108361746360919
CREBRF	0.004233177439550047	16	0.0003108361746360919
BAZ2A	0.004233177439550047	16	0.0003108361746360919
ZNF267	0.004233177439550047	16	0.0003108361746360919
CHD2	0.004233177439550047	16	0.0003108361746360919
NR3C1	0.004233177439550047	16	0.0003108361746360919
ATF6B	0.004233177439550046	16	0.0003108361746360919
KMT2A	0.004233177439550046	16	0.0003108361746360919
MAX	0.004233177439550046	16	0.0003108361746360919
ZNF148	0.0040330531917807015	15	0.00020876111499430218
ZFP90	0.0040330531917807015	15	0.00020876111499430218
ELF2	0.0040330531917807015	15	0.00020876111499430218
STAT4	0.0040330531917807015	15	0.00020876111499430218
SCML4	0.004033053191780701	15	0.00020876111499430218
BDP1	0.004033053191780701	15	0.00020876111499430218
HELZ2	0.004033053191780701	15	0.00020876111499430218
CUL5	0.0038380961853924324	14	0.00016917068913422316
ZNF800	0.0038380961853924324	14	0.00016917068913422316
MLLT3	0.0038380961853924324	14	0.00016917068913422316
TOX	0.0038380961853924324	14	0.00016917068913422316
ZNF107	0.0038371037084980715	14	0.00018544491266888623
REST	0.0036422277033725573	13	0.0001322584651396578
EXOC2	0.0036422277033725573	13	0.0001322584651396578
NFATC3	0.0036422277033725573	13	0.0001322584651396578
E2F2	0.0036422277033725573	13	0.0001322584651396578
KMT2C	0.0036422277033725573	13	0.0001322584651396578
ZNF24	0.0036422277033725573	13	0.0001322584651396578
ZRSR2	0.0036422277033725573	13	0.0001322584651396578
BCL11B	0.0034463730042438123	12	0.00011423785171106794
BBX	0.0034463730042438123	12	0.00011423785171106794
SMARCC2	0.003446373004243812	12	0.00011423785171106794
SNX5	0.0026780765704842216	7	0.000212500947254215
DSTN	0.0025796369731795592	7	0.00014342416582266803
CARHSP1	0.0020544804599702485	4	7.177332468881043e-05
PAK2	0.0020485182521498284	4	6.700180150505409e-05
SLC9A3R1	0.0020383765645783903	4	7.216378165243028e-05
VCP	0.0016169230343481037	2	8.02218135892879e-06
FKBP4	0.0016169230343481037	2	8.02218135892879e-06
PA2G4	0.0016169230343481035	2	8.02218135892879e-06
CCT8	0.0013648915955024356	1	0
