## Additional_file6 for "DeepDRIM: a deep neural network to reconstruct cell-type-specific gene regulatory network using single-cell RNA-Seq Data"

ID	ONTOLOGY	Description	pvalue	matched genes
GO:0009057	BP	macromolecule catabolic process	0.000224693854623076	PMAIP1/CASP3/PSMB3/HNRNPU/CCNB1/HMGB2
GO:0044265	BP	cellular macromolecule catabolic process	0.000224693854623076	PMAIP1/CASP3/PSMB3/HNRNPU/CCNB1/HMGB2
GO:0000323	CC	lytic vacuole	0.000299670362601139	PA2G4/CCT8
GO:0005764	CC	lysosome	0.000299670362601139	PA2G4/CCT8
GO:0005766	CC	primary lysosome	0.000299670362601139	PA2G4/CCT8
GO:0005773	CC	vacuole	0.000299670362601139	PA2G4/CCT8
GO:0005775	CC	vacuolar lumen	0.000299670362601139	PA2G4/CCT8
GO:0035578	CC	azurophil granule lumen	0.000299670362601139	PA2G4/CCT8
GO:0042582	CC	azurophil granule	0.000299670362601139	PA2G4/CCT8
GO:0044437	CC	vacuolar part	0.000299670362601139	PA2G4/CCT8
GO:1901564	BP	organonitrogen compound metabolic process	0.000401082923894515	PMAIP1/CASP3/PIM3/GPX4/PSMB3/DNMT1/CCNB1/RPS27L/HIST1H3B/PTBP1/NDUFS5/LTA4H/PDIA3/DUT/IMPDH2/MRPL57/TOP1/ATP5PB/EIF4A1/PGK1/SPI1/ATF3/TBX21/DR1/MEF2C/MKRN1/RORA/IRF1
GO:0007346	BP	regulation of mitotic cell cycle	0.000467016929363689	PIM3/PSMB3/HNRNPU/CCNB1/RPS27L
GO:0016020	CC	membrane	0.000503220611916264	PMAIP1/CASP3/DYNLRB1/HNRNPU/CCNB1/HIST1H3B/PTBP1/NDUFS5/SLAMF7/TPM4/LPXN/PDIA3/IMPDH2/MRPL57/ATP5PB/EIF4A1/PGK1/FOS/PKHD1L1
GO:1903311	BP	regulation of mRNA metabolic process	0.000616218880946512	PSMB3/HNRNPU/CCNB1/PTBP1
GO:0031982	CC	vesicle	0.000718759626244994	GPX4/PSMB3/SLA/HIST1H3B/PTBP1/TPM4/LTA4H/PDIA3/DUT/IMPDH2/EIF4A1/PGK1
GO:0044281	BP	small molecule metabolic process	0.000746189105639058	PMAIP1/GPX4/PSMB3/CCNB1/NDUFS5/LTA4H/DUT/IMPDH2/ATP5PB/PGK1/ATF3
GO:0005615	CC	extracellular space	0.00092411951945785	GPX4/PSMB3/HIST1H3B/PTBP1/TPM4/LTA4H/HMGB2/PDIA3/DUT/IMPDH2/EIF4A1/PGK1/PKHD1L1
GO:0044421	CC	extracellular region part	0.00092411951945785	GPX4/PSMB3/HIST1H3B/PTBP1/TPM4/LTA4H/HMGB2/PDIA3/DUT/IMPDH2/EIF4A1/PGK1/PKHD1L1
GO:0051247	BP	positive regulation of protein metabolic process	0.00096628730942667	PMAIP1/CASP3/DNMT1/CCNB1/RPS27L/PTBP1
GO:0043230	CC	extracellular organelle	0.00103092783505155	GPX4/PSMB3/HIST1H3B/PTBP1/TPM4/LTA4H/PDIA3/DUT/IMPDH2/EIF4A1/PGK1
GO:0070062	CC	extracellular exosome	0.00103092783505155	GPX4/PSMB3/HIST1H3B/PTBP1/TPM4/LTA4H/PDIA3/DUT/IMPDH2/EIF4A1/PGK1
GO:1903561	CC	extracellular vesicle	0.00103092783505155	GPX4/PSMB3/HIST1H3B/PTBP1/TPM4/LTA4H/PDIA3/DUT/IMPDH2/EIF4A1/PGK1
GO:0031090	CC	organelle membrane	0.00123243776189302	PMAIP1/NDUFS5/PDIA3/IMPDH2/MRPL57/ATP5PB
GO:0055114	BP	oxidation-reduction process	0.00123243776189302	GPX4/CCNB1/NDUFS5/PDIA3/IMPDH2/PGK1
GO:1901575	BP	organic substance catabolic process	0.00128838307923556	PMAIP1/CASP3/PSMB3/HNRNPU/CCNB1/LTA4H/HMGB2
GO:0051726	BP	regulation of cell cycle	0.00138577976761539	CASP3/PIM3/PSMB3/HNRNPU/CCNB1/RPS27L
GO:0008047	MF	enzyme activator activity	0.00139593908629442	CASP3/CCNB1/RPS27L
GO:0010638	BP	positive regulation of organelle organization	0.00140105078809107	PMAIP1/DNMT1/HNRNPU/CCNB1
GO:0005576	CC	extracellular region	0.0014344262295082	GPX4/PSMB3/HIST1H3B/PTBP1/TPM4/LTA4H/HMGB2/PDIA3/DUT/IMPDH2/EIF4A1/PGK1/PKHD1L1
GO:0043549	BP	regulation of kinase activity	0.00152284263959391	CASP3/HNRNPU/CCNB1
GO:0051338	BP	regulation of transferase activity	0.00152284263959391	CASP3/HNRNPU/CCNB1
GO:0051649	BP	establishment of localization in cell	0.00155073105892778	PMAIP1/PIM3/DYNLRB1/HNRNPU/CCNB1
GO:0009056	BP	catabolic process	0.00159897665494084	PMAIP1/CASP3/PSMB3/HNRNPU/CCNB1/LTA4H/HMGB2
GO:0044248	BP	cellular catabolic process	0.00159897665494084	PMAIP1/CASP3/PSMB3/HNRNPU/CCNB1/LTA4H/HMGB2
GO:0006793	BP	phosphorus metabolic process	0.00162767039674466	CASP3/PIM3/GPX4/PSMB3/HNRNPU/CCNB1/PTBP1/NDUFS5/DUT/IMPDH2/TOP1/ATP5PB/PGK1
GO:0006796	BP	phosphate-containing compound metabolic process	0.00162767039674466	CASP3/PIM3/GPX4/PSMB3/HNRNPU/CCNB1/PTBP1/NDUFS5/DUT/IMPDH2/TOP1/ATP5PB/PGK1
GO:0000278	BP	mitotic cell cycle	0.00166149756313691	PIM3/PSMB3/HNRNPU/CCNB1/RPS27L
GO:0005739	CC	mitochondrion	0.00190989776429615	PMAIP1/GPX4/CCNB1/NDUFS5/DUT/MRPL57/ATP5PB
GO:0043029	BP	T cell homeostasis	0.00194523417626814	PMAIP1/CASP3
GO:0031503	BP	protein-containing complex localization	0.00209486757444262	DYNLRB1/HNRNPU
GO:0008233	MF	peptidase activity	0.0020976087260523	CASP3/PSMB3/LTA4H/PDIA3
GO:0070011	MF	peptidase activity, acting on L-amino acid peptides	0.0020976087260523	CASP3/PSMB3/LTA4H/PDIA3
GO:0043085	BP	positive regulation of catalytic activity	0.00229960578186597	PMAIP1/CASP3/HNRNPU/CCNB1/RPS27L/HMGB2
GO:0003824	MF	catalytic activity	0.00233052994224339	CASP3/PIM3/GPX4/DYNLRB1/PSMB3/DNMT1/NDUFS5/LTA4H/PDIA3/TOP1/ATP5PB/EIF4A1/PGK1
GO:0005813	CC	centrosome	0.00250924458531432	DYNLRB1/HNRNPU/CCNB1
GO:0032270	BP	positive regulation of cellular protein metabolic process	0.00273762593079282	PMAIP1/DNMT1/CCNB1/RPS27L/PTBP1
GO:0001101	BP	response to acid chemical	0.00277337559429477	CASP3/DNMT1/CCNB1
GO:0050684	BP	regulation of mRNA processing	0.00293665221647322	HNRNPU/CCNB1/PTBP1
GO:0010608	BP	posttranscriptional regulation of gene expression	0.00298165137614679	PSMB3/HNRNPU/RPS27L/HIST1H3B
GO:0010498	BP	proteasomal protein catabolic process	0.00316957210776545	PMAIP1/PSMB3/CCNB1
GO:0051603	BP	proteolysis involved in cellular protein catabolic process	0.00316957210776545	PMAIP1/PSMB3/CCNB1
GO:0030163	BP	protein catabolic process	0.00342639593908629	PMAIP1/PSMB3/CCNB1
GO:0044257	BP	cellular protein catabolic process	0.00342639593908629	PMAIP1/PSMB3/CCNB1
GO:0006508	BP	proteolysis	0.00343568821129483	PMAIP1/CASP3/PSMB3/CCNB1/RPS27L/LTA4H/PDIA3
GO:0009743	BP	response to carbohydrate	0.00344156815801287	CASP3/PIM3
GO:0009746	BP	response to hexose	0.00344156815801287	CASP3/PIM3
GO:0009749	BP	response to glucose	0.00344156815801287	CASP3/PIM3
GO:0032355	BP	response to estradiol	0.00344156815801287	CASP3/GPX4
GO:0034284	BP	response to monosaccharide	0.00344156815801287	CASP3/PIM3
GO:0030234	MF	enzyme regulator activity	0.00345082573330047	CASP3/CCNB1/RPS27L
GO:0006919	BP	activation of cysteine-type endopeptidase activity involved in apoptotic process	0.00374083495436181	PMAIP1/RPS27L
GO:0019207	MF	kinase regulator activity	0.00374083495436181	CASP3/CCNB1
GO:0019887	MF	protein kinase regulator activity	0.00374083495436181	CASP3/CCNB1
GO:0051656	BP	establishment of organelle localization	0.00374083495436181	HNRNPU/CCNB1
GO:0016071	BP	mRNA metabolic process	0.00424311926605505	PSMB3/HNRNPU/CCNB1/PTBP1
GO:1901565	BP	organonitrogen compound catabolic process	0.00431353216662558	PMAIP1/PSMB3/CCNB1/LTA4H
GO:0051641	BP	cellular localization	0.00450934077732446	PMAIP1/PIM3/DYNLRB1/HNRNPU/CCNB1
GO:0006518	BP	peptide metabolic process	0.00467016929363689	CASP3/GPX4/RPS27L/LTA4H/MRPL57/EIF4A1
GO:0043603	BP	cellular amide metabolic process	0.00467016929363689	CASP3/GPX4/RPS27L/LTA4H/MRPL57/EIF4A1
GO:0001666	BP	response to hypoxia	0.00479558805898573	PMAIP1/CASP3/PSMB3/CCNB1
GO:0036293	BP	response to decreased oxygen levels	0.00479558805898573	PMAIP1/CASP3/PSMB3/CCNB1
GO:0070482	BP	response to oxygen levels	0.00479558805898573	PMAIP1/CASP3/PSMB3/CCNB1
GO:0042692	BP	muscle cell differentiation	0.00528030558364229	CASP3/DNMT1/HNRNPU/CCNB1/PTBP1
GO:0005815	CC	microtubule organizing center	0.00532994923857868	DYNLRB1/HNRNPU/CCNB1
GO:0050896	BP	response to stimulus	0.0054032419451671	PMAIP1/CASP3/PIM3/GPX4/DYNLRB1/PSMB3/DNMT1/SLA/HNRNPU/CCNB1/RPS27L/HIST1H3B/PTBP1/SLAMF7/LTA4H/HMGB2/LPXN/PDIA3/IMPDH2/TOP1/FOSB/PGK1/SPI1/FOS/NFATC2/PKHD1L1/ATF3/TBX21/MEF2C/AKNA/REL/RORA/IRF1/IRF2/TRAFD1/ARID3A/ZNF683/ZBP1/STAT1/ARF4/SATB1/ID2/IGHM/MIER1
GO:0050790	BP	regulation of catalytic activity	0.00564971751412429	PMAIP1/CASP3/HNRNPU/CCNB1/RPS27L/HMGB2
GO:0010564	BP	regulation of cell cycle process	0.00623426447668145	PSMB3/HNRNPU/CCNB1/RPS27L
GO:0097193	BP	intrinsic apoptotic signaling pathway	0.00628543258565442	PMAIP1/CASP3/RPS27L
GO:0031410	CC	cytoplasmic vesicle	0.00659393358110538	SLA/LTA4H/PDIA3/IMPDH2
GO:0097708	CC	intracellular vesicle	0.00659393358110538	SLA/LTA4H/PDIA3/IMPDH2
GO:0060341	BP	regulation of cellular localization	0.00774111675126904	PMAIP1/PIM3/HNRNPU
GO:0022411	BP	cellular component disassembly	0.00875030810944047	CASP3/CCNB1/HMGB2/MRPL57
GO:0005740	CC	mitochondrial envelope	0.00880995664941966	PMAIP1/NDUFS5/MRPL57/ATP5PB
GO:0031966	CC	mitochondrial membrane	0.00880995664941966	PMAIP1/NDUFS5/MRPL57/ATP5PB
GO:0043200	BP	response to amino acid	0.00882837049229388	CASP3/DNMT1
GO:1902494	CC	catalytic complex	0.00906086771133141	DYNLRB1/PSMB3/HNRNPU/CCNB1/NDUFS5
GO:0140030	MF	modification-dependent protein binding	0.00942622950819672	BAZ2A/KMT2A/MLLT3/VCP
GO:0015980	BP	energy derivation by oxidation of organic compounds	0.00942690408499177	CCNB1/NDUFS5
GO:0045333	BP	cellular respiration	0.00942690408499177	CCNB1/NDUFS5
GO:0004175	MF	endopeptidase activity	0.00987580427951519	CASP3/PSMB3/PDIA3
GO:0043280	BP	positive regulation of cysteine-type endopeptidase activity involved in apoptotic process	0.010068521885051	PMAIP1/RPS27L
GO:0019637	BP	organophosphate metabolic process	0.0101112234580384	GPX4/CCNB1/NDUFS5/DUT/IMPDH2/ATP5PB/PGK1
GO:0044429	CC	mitochondrial part	0.0107222085284693	PMAIP1/CCNB1/NDUFS5/MRPL57/ATP5PB
GO:0022607	BP	cellular component assembly	0.0112257281553398	PMAIP1/GPX4/DYNLRB1/HNRNPU/CCNB1/HIST1H3B/NDUFS5/HMGB2/LPXN/IMPDH2
GO:0007049	BP	cell cycle	0.011266149870801	CASP3/PIM3/PSMB3/HNRNPU/CCNB1/RPS27L
GO:0044444	CC	cytoplasmic part	0.0113101791612451	PMAIP1/CASP3/PIM3/GPX4/PSMB3/SLA/HNRNPU/CCNB1/NDUFS5/TPM4/LTA4H/HMGB2/LPXN/PDIA3/DUT/IMPDH2/MRPL57/TOP1/ATP5PB/EIF4A1/PGK1/FOS/NFATC2/PKHD1L1
GO:0006401	BP	RNA catabolic process	0.0113270871206824	PSMB3/HNRNPU
GO:0006402	BP	mRNA catabolic process	0.0113270871206824	PSMB3/HNRNPU
GO:0043487	BP	regulation of RNA stability	0.0113270871206824	PSMB3/HNRNPU
GO:0043488	BP	regulation of mRNA stability	0.0113270871206824	PSMB3/HNRNPU
GO:0061013	BP	regulation of mRNA catabolic process	0.0113270871206824	PSMB3/HNRNPU
GO:0098796	CC	membrane protein complex	0.0115482233502538	CASP3/NDUFS5/PDIA3/ATP5PB
GO:2001252	BP	positive regulation of chromosome organization	0.011831402514173	DNMT1/HNRNPU/CCNB1
GO:0045930	BP	negative regulation of mitotic cell cycle	0.0121827411167513	PSMB3/CCNB1/RPS27L
GO:0051130	BP	positive regulation of cellular component organization	0.0122519787487802	PMAIP1/DNMT1/HNRNPU/CCNB1
GO:0045184	BP	establishment of protein localization	0.0122706422018349	PMAIP1/PIM3/HNRNPU
GO:1903047	BP	mitotic cell cycle process	0.0129587155963303	PSMB3/HNRNPU/CCNB1/RPS27L
GO:0098772	MF	molecular function regulator	0.0131880733944954	CASP3/CCNB1/RPS27L/HMGB2
GO:0032504	BP	multicellular organism reproduction	0.0133077568636854	CASP3/GPX4/CCNB1/HMGB2
GO:0048609	BP	multicellular organismal reproductive process	0.0133077568636854	CASP3/GPX4/CCNB1/HMGB2
GO:0044093	BP	positive regulation of molecular function	0.013653683319221	PMAIP1/CASP3/HNRNPU/CCNB1/RPS27L/HMGB2
GO:0062013	BP	positive regulation of small molecule metabolic process	0.0138442175919452	PMAIP1/CCNB1
GO:0016491	MF	oxidoreductase activity	0.013984058173682	GPX4/NDUFS5/PDIA3/PGK1
GO:0031625	MF	ubiquitin protein ligase binding	0.0140845070422535	VCP/PA2G4
GO:0009123	BP	nucleoside monophosphate metabolic process	0.0142440163455925	CCNB1/NDUFS5/DUT/IMPDH2/ATP5PB/PGK1
GO:0007283	BP	spermatogenesis	0.0144035799188925	GPX4/CCNB1/HMGB2
GO:0048232	BP	male gamete generation	0.0144035799188925	GPX4/CCNB1/HMGB2
GO:0007017	BP	microtubule-based process	0.0144195218141484	DYNLRB1/HNRNPU/CCNB1
GO:0044430	CC	cytoskeletal part	0.0149534780682322	DYNLRB1/HNRNPU/CCNB1/TPM4/LPXN
GO:0019538	BP	protein metabolic process	0.0149733695106019	PMAIP1/CASP3/PIM3/PSMB3/DNMT1/CCNB1/RPS27L/HIST1H3B/PTBP1/LTA4H/PDIA3/MRPL57/TOP1/EIF4A1/PGK1/SPI1/ATF3/TBX21/DR1/MEF2C/MKRN1
GO:0030330	BP	DNA damage response, signal transduction by p53 class mediator	0.0150554675118859	PMAIP1/CCNB1/RPS27L
GO:0042770	BP	signal transduction in response to DNA damage	0.0150554675118859	PMAIP1/CCNB1/RPS27L
GO:1901988	BP	negative regulation of cell cycle phase transition	0.0150554675118859	PSMB3/CCNB1/RPS27L
GO:1901991	BP	negative regulation of mitotic cell cycle phase transition	0.0150554675118859	PSMB3/CCNB1/RPS27L
GO:0044085	BP	cellular component biogenesis	0.0152633174972203	PMAIP1/GPX4/DYNLRB1/HNRNPU/CCNB1/HIST1H3B/NDUFS5/HMGB2/LPXN/IMPDH2
GO:0009894	BP	regulation of catabolic process	0.0153669724770642	CASP3/PSMB3/HNRNPU
GO:0031329	BP	regulation of cellular catabolic process	0.0153669724770642	CASP3/PSMB3/HNRNPU
GO:0051640	BP	organelle localization	0.0159418263179975	HNRNPU/CCNB1
GO:0034708	CC	methyltransferase complex	0.015983606557377	BPTF/KMT2A/MAX/KMT2C
GO:0033673	BP	negative regulation of kinase activity	0.0166410292266816	CASP3/HNRNPU
GO:0051348	BP	negative regulation of transferase activity	0.0166410292266816	CASP3/HNRNPU
GO:0044877	MF	protein-containing complex binding	0.0169044479079247	CASP3/HNRNPU/TPM4
GO:0051234	BP	establishment of localization	0.0186620436467469	PMAIP1/PIM3/DYNLRB1/PSMB3/HNRNPU/CCNB1/LTA4H/IMPDH2/ATP5PB
GO:0045859	BP	regulation of protein kinase activity	0.0195456946645536	CASP3/CCNB1
GO:0032268	BP	regulation of cellular protein metabolic process	0.0196118698018277	PMAIP1/CASP3/DNMT1/CCNB1/RPS27L/PTBP1
GO:0042221	BP	response to chemical	0.0198416675017537	PMAIP1/CASP3/PIM3/GPX4/PSMB3/DNMT1/HNRNPU/CCNB1/HIST1H3B/PTBP1/HMGB2/PDIA3/IMPDH2/TOP1/FOSB/PGK1/SPI1/FOS/NFATC2/ATF3/TBX21
GO:0001776	BP	leukocyte homeostasis	0.0199972031883653	PMAIP1/CASP3
GO:0002260	BP	lymphocyte homeostasis	0.0199972031883653	PMAIP1/CASP3
GO:0000166	MF	nucleotide binding	0.0202537042959173	PIM3/DNMT1/HNRNPU/IMPDH2/TOP1/EIF4A1/PGK1
GO:1901265	MF	nucleoside phosphate binding	0.0202537042959173	PIM3/DNMT1/HNRNPU/IMPDH2/TOP1/EIF4A1/PGK1
GO:0006397	BP	mRNA processing	0.0209514419521814	HNRNPU/CCNB1/PTBP1
GO:0062012	BP	regulation of small molecule metabolic process	0.0209806977580626	PMAIP1/PSMB3/CCNB1
GO:0000775	CC	chromosome, centromeric region	0.0210659898477157	DNMT1/HNRNPU/CCNB1
GO:0010948	BP	negative regulation of cell cycle process	0.0211928934010152	PSMB3/CCNB1/RPS27L
GO:0036294	BP	cellular response to decreased oxygen levels	0.021526677231907	PMAIP1/PSMB3/CCNB1
GO:0071453	BP	cellular response to oxygen levels	0.021526677231907	PMAIP1/PSMB3/CCNB1
GO:0071456	BP	cellular response to hypoxia	0.021526677231907	PMAIP1/PSMB3/CCNB1
GO:0031967	CC	organelle envelope	0.0219373921616958	PMAIP1/GPX4/NDUFS5/MRPL57/ATP5PB
GO:0031975	CC	envelope	0.0219373921616958	PMAIP1/GPX4/NDUFS5/MRPL57/ATP5PB
GO:1901700	BP	response to oxygen-containing compound	0.0224965993512609	CASP3/PIM3/GPX4/DNMT1/CCNB1/HMGB2/FOSB/SPI1/FOS
GO:0005856	CC	cytoskeleton	0.0226607394557086	DYNLRB1/HNRNPU/CCNB1/TPM4/LPXN
GO:0015630	CC	microtubule cytoskeleton	0.0230005837711617	DYNLRB1/HNRNPU/CCNB1
GO:0007276	BP	gamete generation	0.0239038563127311	GPX4/CCNB1/HMGB2
GO:0005929	CC	cilium	0.024390243902439	DYNLRB1
GO:0098588	CC	bounding membrane of organelle	0.0244721018039435	PMAIP1/PDIA3/IMPDH2
GO:0097190	BP	apoptotic signaling pathway	0.0245901639344262	PMAIP1/CASP3/RPS27L/HMGB2/PDIA3
GO:0010639	BP	negative regulation of organelle organization	0.0250184865664284	DNMT1/HNRNPU/CCNB1
GO:0051129	BP	negative regulation of cellular component organization	0.0250184865664284	DNMT1/HNRNPU/CCNB1
GO:0098805	CC	whole membrane	0.0256563961155737	PMAIP1/CASP3/PDIA3/IMPDH2/PGK1
GO:0035097	CC	histone methyltransferase complex	0.0261871508379888	KMT2A/MAX/KMT2C
GO:0044267	BP	cellular protein metabolic process	0.0268179991964644	PMAIP1/CASP3/PIM3/PSMB3/DNMT1/CCNB1/RPS27L/HIST1H3B/PTBP1/LTA4H/MRPL57/TOP1/EIF4A1/SPI1/ATF3/TBX21/DR1/MEF2C/MKRN1
GO:0000380	BP	alternative mRNA splicing, via spliceosome	0.0270836450695795	HNRNPU/PTBP1
GO:0000381	BP	regulation of alternative mRNA splicing, via spliceosome	0.0270836450695795	HNRNPU/PTBP1
GO:0036002	MF	pre-mRNA binding	0.0270836450695795	HNRNPU/PTBP1
GO:0043484	BP	regulation of RNA splicing	0.0270836450695795	HNRNPU/PTBP1
GO:0048024	BP	regulation of mRNA splicing, via spliceosome	0.0270836450695795	HNRNPU/PTBP1
GO:0045786	BP	negative regulation of cell cycle	0.0272485600354453	CASP3/PSMB3/CCNB1/RPS27L
GO:0006119	BP	oxidative phosphorylation	0.0272689134386799	CCNB1/NDUFS5/ATP5PB
GO:0051246	BP	regulation of protein metabolic process	0.0276639344262295	PMAIP1/CASP3/DNMT1/CCNB1/RPS27L/PTBP1
GO:0034248	BP	regulation of cellular amide metabolic process	0.0277337559429477	CASP3/RPS27L
GO:0016236	BP	macroautophagy	0.0281310788568008	CASP3
GO:0000793	CC	condensed chromosome	0.0286673192560481	HNRNPU/CCNB1/HMGB2
GO:0043281	BP	regulation of cysteine-type endopeptidase activity involved in apoptotic process	0.0286802030456853	PMAIP1/RPS27L
GO:0043933	BP	protein-containing complex subunit organization	0.029082774049217	PMAIP1/GPX4/CCNB1/HIST1H3B/NDUFS5/HMGB2/LPXN/IMPDH2/MRPL57
GO:0006974	BP	cellular response to DNA damage stimulus	0.0297853701270258	PMAIP1/CASP3/CCNB1/RPS27L/HMGB2
GO:2001251	BP	negative regulation of chromosome organization	0.0298223350253807	DNMT1/HNRNPU/CCNB1
GO:0008150	BP	biological_process	0.0299135577797998	PMAIP1/CASP3/PIM3/GPX4/DYNLRB1/PSMB3/DNMT1/SLA/HNRNPU/CCNB1/RPS27L/HIST1H3B/PTBP1/NDUFS5/SLAMF7/TPM4/LTA4H/HMGB2/LPXN/PDIA3/DUT/IMPDH2/MRPL57/TOP1/FOSB/ATP5PB/EIF4A1/PGK1/SPI1/FOS/NFATC2/PKHD1L1/ATF3/TBX21/MIS18BP1/DR1/MEF2C/AKNA/MKRN1/REL/RORA/IRF1/IRF2/TRAFD1/ARID3A/ZNF683/ZBP1/STAT1/ARF4/SATB1/ID2/IGHM/MIER1/DRAP1/IKZF3/ZNFX1/PARP12/NCOR1/SP140/TERF2IP/TAX1BP1/ZNF207/SP100/GATA3/TNFRSF18/HOPX/…
GO:0032880	BP	regulation of protein localization	0.0300761421319797	PMAIP1/PIM3
GO:0070201	BP	regulation of establishment of protein localization	0.0300761421319797	PMAIP1/PIM3
GO:1901987	BP	regulation of cell cycle phase transition	0.0302030456852792	PSMB3/CCNB1/RPS27L
GO:1901990	BP	regulation of mitotic cell cycle phase transition	0.0302030456852792	PSMB3/CCNB1/RPS27L
GO:0010950	BP	positive regulation of endopeptidase activity	0.0306391970417327	PMAIP1/RPS27L
GO:0010952	BP	positive regulation of peptidase activity	0.0306391970417327	PMAIP1/RPS27L
GO:0045862	BP	positive regulation of proteolysis	0.0306391970417327	PMAIP1/RPS27L
GO:2001056	BP	positive regulation of cysteine-type endopeptidase activity	0.0306391970417327	PMAIP1/RPS27L
GO:0072331	BP	signal transduction by p53 class mediator	0.0310574315997042	PMAIP1/CCNB1/RPS27L
GO:0019439	BP	aromatic compound catabolic process	0.0310779816513761	CASP3/PSMB3/HNRNPU/HMGB2/PGK1
GO:0034655	BP	nucleobase-containing compound catabolic process	0.0310779816513761	CASP3/PSMB3/HNRNPU/HMGB2/PGK1
GO:0044270	BP	cellular nitrogen compound catabolic process	0.0310779816513761	CASP3/PSMB3/HNRNPU/HMGB2/PGK1
GO:0046700	BP	heterocycle catabolic process	0.0310779816513761	CASP3/PSMB3/HNRNPU/HMGB2/PGK1
GO:1901361	BP	organic cyclic compound catabolic process	0.0310779816513761	CASP3/PSMB3/HNRNPU/HMGB2/PGK1
GO:0003779	MF	actin binding	0.0312733802184648	HNRNPU/TPM4
GO:0005743	CC	mitochondrial inner membrane	0.0315726470148137	NDUFS5/MRPL57/ATP5PB
GO:0019866	CC	organelle inner membrane	0.0315726470148137	NDUFS5/MRPL57/ATP5PB
GO:0061024	BP	membrane organization	0.0315726470148137	PMAIP1/CCNB1/ATP5PB
GO:0098798	CC	mitochondrial protein complex	0.0315726470148137	NDUFS5/MRPL57/ATP5PB
GO:0065003	BP	protein-containing complex assembly	0.0323240589198036	PMAIP1/GPX4/CCNB1/HIST1H3B/NDUFS5/HMGB2/LPXN/IMPDH2
GO:0036094	MF	small molecule binding	0.032493649449619	PIM3/DNMT1/HNRNPU/IMPDH2/TOP1/EIF4A1/PGK1
GO:0032991	CC	protein-containing complex	0.0329659318637275	CASP3/GPX4/DYNLRB1/PSMB3/HNRNPU/CCNB1/HIST1H3B/NDUFS5/TPM4/HMGB2/LPXN/PDIA3/MRPL57/TOP1/ATP5PB/EIF4A1/SPI1/FOS/NFATC2/ATF3/DR1/MEF2C
GO:0000070	BP	mitotic sister chromatid segregation	0.0333682477929074	HNRNPU/CCNB1
GO:0000776	CC	kinetochore	0.0333682477929074	HNRNPU/CCNB1
GO:0000777	CC	condensed chromosome kinetochore	0.0333682477929074	HNRNPU/CCNB1
GO:0000779	CC	condensed chromosome, centromeric region	0.0333682477929074	HNRNPU/CCNB1
GO:0000819	BP	sister chromatid segregation	0.0333682477929074	HNRNPU/CCNB1
GO:0007088	BP	regulation of mitotic nuclear division	0.0333682477929074	HNRNPU/CCNB1
GO:0008608	BP	attachment of spindle microtubules to kinetochore	0.0333682477929074	HNRNPU/CCNB1
GO:0033045	BP	regulation of sister chromatid segregation	0.0333682477929074	HNRNPU/CCNB1
GO:0033047	BP	regulation of mitotic sister chromatid segregation	0.0333682477929074	HNRNPU/CCNB1
GO:0051783	BP	regulation of nuclear division	0.0333682477929074	HNRNPU/CCNB1
GO:0051983	BP	regulation of chromosome segregation	0.0333682477929074	HNRNPU/CCNB1
GO:0098813	BP	nuclear chromosome segregation	0.0333682477929074	HNRNPU/CCNB1
GO:0022402	BP	cell cycle process	0.0336730172795747	PSMB3/HNRNPU/CCNB1/RPS27L
GO:0097194	BP	execution phase of apoptosis	0.0341164147837797	CASP3/HMGB2
GO:0016310	BP	phosphorylation	0.0343762865376698	CASP3/PIM3/PSMB3/HNRNPU/CCNB1/NDUFS5/TOP1/ATP5PB/PGK1
GO:0051146	BP	striated muscle cell differentiation	0.0348779886615726	CASP3/HNRNPU/CCNB1
GO:0071229	BP	cellular response to acid chemical	0.034960145434205	DNMT1/CCNB1
GO:0006753	BP	nucleoside phosphate metabolic process	0.0350917431192661	CCNB1/NDUFS5/DUT/IMPDH2/ATP5PB/PGK1
GO:0009117	BP	nucleotide metabolic process	0.0350917431192661	CCNB1/NDUFS5/DUT/IMPDH2/ATP5PB/PGK1
GO:0055086	BP	nucleobase-containing small molecule metabolic process	0.0350917431192661	CCNB1/NDUFS5/DUT/IMPDH2/ATP5PB/PGK1
GO:1901135	BP	carbohydrate derivative metabolic process	0.0350917431192661	CCNB1/NDUFS5/DUT/IMPDH2/ATP5PB/PGK1
GO:0070887	BP	cellular response to chemical stimulus	0.0356139646869984	PMAIP1/CASP3/PIM3/GPX4/PSMB3/DNMT1/HNRNPU/CCNB1/HIST1H3B/PTBP1/HMGB2/PDIA3/IMPDH2/FOSB/PGK1/SPI1/FOS/ATF3/TBX21
GO:0097191	BP	extrinsic apoptotic signaling pathway	0.0356174513187084	PMAIP1/CASP3/HMGB2/PDIA3
GO:0051259	BP	protein complex oligomerization	0.0356576862123613	PMAIP1/HIST1H3B/IMPDH2
GO:0006511	BP	ubiquitin-dependent protein catabolic process	0.0359390295063627	PSMB3/CCNB1
GO:0019941	BP	modification-dependent protein catabolic process	0.0359390295063627	PSMB3/CCNB1
GO:0043161	BP	proteasome-mediated ubiquitin-dependent protein catabolic process	0.0359390295063627	PSMB3/CCNB1
GO:0043632	BP	modification-dependent macromolecule catabolic process	0.0359390295063627	PSMB3/CCNB1
GO:0042060	BP	wound healing	0.0360406091370558	CASP3/CCNB1/HIST1H3B
GO:0009126	BP	purine nucleoside monophosphate metabolic process	0.0363265795468169	CCNB1/NDUFS5/IMPDH2/ATP5PB/PGK1
GO:0009161	BP	ribonucleoside monophosphate metabolic process	0.0363265795468169	CCNB1/NDUFS5/IMPDH2/ATP5PB/PGK1
GO:0009167	BP	purine ribonucleoside monophosphate metabolic process	0.0363265795468169	CCNB1/NDUFS5/IMPDH2/ATP5PB/PGK1
GO:0014070	BP	response to organic cyclic compound	0.037354818457675	PMAIP1/CASP3/GPX4/HNRNPU/CCNB1/HMGB2/FOSB/FOS
GO:0099080	CC	supramolecular complex	0.0380823268424945	DYNLRB1/HNRNPU/TPM4
GO:0099081	CC	supramolecular polymer	0.0380823268424945	DYNLRB1/HNRNPU/TPM4
GO:0099512	CC	supramolecular fiber	0.0380823268424945	DYNLRB1/HNRNPU/TPM4
GO:0010033	BP	response to organic substance	0.0392609699769053	PMAIP1/CASP3/PIM3/GPX4/PSMB3/DNMT1/HNRNPU/CCNB1/HIST1H3B/PTBP1/HMGB2/PDIA3/IMPDH2/FOSB/SPI1/FOS/ATF3/TBX21
GO:0009628	BP	response to abiotic stimulus	0.0399707021031704	PMAIP1/CASP3/DYNLRB1/PSMB3/CCNB1
GO:1902275	BP	regulation of chromatin organization	0.0401774710377126	DNMT1/HNRNPU/CCNB1
GO:0019953	BP	sexual reproduction	0.0417796401281735	GPX4/CCNB1/HMGB2
GO:0051345	BP	positive regulation of hydrolase activity	0.0419724770642202	PMAIP1/HNRNPU/RPS27L/HMGB2
GO:0044703	BP	multi-organism reproductive process	0.0426605504587156	GPX4/CCNB1/HMGB2/FOSB/FOS
GO:0035556	BP	intracellular signal transduction	0.0432667950146925	PMAIP1/CASP3/PSMB3/DNMT1/CCNB1/RPS27L/PTBP1
GO:0072332	BP	intrinsic apoptotic signaling pathway by p53 class mediator	0.0440497832470983	PMAIP1/RPS27L
GO:0060090	MF	molecular adaptor activity	0.0441418524614694	SLA
GO:0000077	BP	DNA damage checkpoint	0.0447403860541673	CCNB1/RPS27L
GO:0031570	BP	DNA integrity checkpoint	0.0447403860541673	CCNB1/RPS27L
GO:0031571	BP	mitotic G1 DNA damage checkpoint	0.0447403860541673	CCNB1/RPS27L
GO:0044773	BP	mitotic DNA damage checkpoint	0.0447403860541673	CCNB1/RPS27L
GO:0044774	BP	mitotic DNA integrity checkpoint	0.0447403860541673	CCNB1/RPS27L
GO:0044783	BP	G1 DNA damage checkpoint	0.0447403860541673	CCNB1/RPS27L
GO:0044819	BP	mitotic G1/S transition checkpoint	0.0447403860541673	CCNB1/RPS27L
GO:1902807	BP	negative regulation of cell cycle G1/S phase transition	0.0447403860541673	CCNB1/RPS27L
GO:2000134	BP	negative regulation of G1/S transition of mitotic cell cycle	0.0447403860541673	CCNB1/RPS27L
GO:0061061	BP	muscle structure development	0.0452968996321597	CASP3/DNMT1/HNRNPU/CCNB1/PTBP1/FOS/NFATC2/ATF3/MEF2C/RORA
GO:0000375	BP	RNA splicing, via transesterification reactions	0.0453083484827297	HNRNPU/PTBP1
GO:0000377	BP	RNA splicing, via transesterification reactions with bulged adenosine as nucleophile	0.0453083484827297	HNRNPU/PTBP1
GO:0000398	BP	mRNA splicing, via spliceosome	0.0453083484827297	HNRNPU/PTBP1
GO:0031401	BP	positive regulation of protein modification process	0.0458844133099825	DNMT1/CCNB1/PTBP1
GO:0010563	BP	negative regulation of phosphorus metabolic process	0.0466743119266055	CASP3/HNRNPU/CCNB1
GO:0042326	BP	negative regulation of phosphorylation	0.0466743119266055	CASP3/HNRNPU/CCNB1
GO:0045936	BP	negative regulation of phosphate metabolic process	0.0466743119266055	CASP3/HNRNPU/CCNB1
GO:0043067	BP	regulation of programmed cell death	0.0471832418141143	PMAIP1/CASP3/PIM3/GPX4/DNMT1/RPS27L/HMGB2/PDIA3
GO:0008104	BP	protein localization	0.0474156811213316	PMAIP1/PIM3/HNRNPU
GO:0044770	BP	cell cycle phase transition	0.0481956599928066	PSMB3/CCNB1/RPS27L
GO:0044772	BP	mitotic cell cycle phase transition	0.0481956599928066	PSMB3/CCNB1/RPS27L
